# A targeted LC MS/MS assay of a health surveillance panel and its application to chronic kidney disease

**DOI:** 10.1101/2025.03.14.643399

**Authors:** Qin Fu, Casey Johnson, Lesley A. Inker, Jennifer E. Van Eyk, the CRIC Study Investigators

**Author notes:** Corresponding author, Jennifer Van Eyk, Advanced Clinical Biosystems Research Institute, Smidt Heart Institute, Cedars-Sinai Medical Center, 127 S. San Vicente Blvd., Advanced Health Science Pavilion A9307, Los Angeles, CA 90048.

## Abstract

Robust and reproducible assays capable of specific and quantitative monitoring of multiple biologically important proteins amongst the thousands of human plasma proteins can potentially be used to distinguish health versus disease. In this study, we established an LC-MS assay to monitor a Health Surveillance Panel (HSP) comprising 60 circulating plasma proteins selected based on their broad biological functions and assay performance. Plasma samples were prepared for proteomic analysis in an automated process. A scheduled LC-MRM assay with a 30-minute 5% - 35% acetonitrile gradient and 50.5 minutes of total run time was used to quantify the 60 endogenous proteins by monitoring 364 transitions from 117 proteotypic peptides along with their stable isotopic labeled standard peptides in a single assay. For each proteotypic peptide, we selected a quantifier ion and at least two qualifier ions. The quantifier ions have a linear response over a 100-fold range, and the peak area ratios of the three peptide ions were consistent. As proof of concept, we evaluated the performance of our HSP assay in a case-control study of progressive chronic kidney disease (CKD). Reduced plasma concentrations of alpha-2-antiplasmin, antithrombin-III, and immunoglobulin heavy constant alpha 1 correlated with CKD indicated by reduced GFR with p values < 0.05. These results demonstrate that the HSP proteins can be accurately and reproducibly quantified with a high-quality multiplexed MRM assay and the HSP assay can detect disease-associated differences.
