## Supplementary material for "A targeted LC MS/MS assay of a health surveillance panel and its application to chronic kidney disease": TableS1

### Sheet: Table S1. FDA analytes
0	UniProt Entry Name	Protein Name	FDA Approved Analyte
P02763	A1AG1_HUMAN	alpha1 acid glycoprotein 1	YES
P01009	A1AT_HUMAN	Alpha-1-antitrypsin	YES
P04217	A1BG_HUMAN	Alpha-1B-glycoprotein
P08697	A2AP_HUMAN	Alpha-2-antiplasmin	YES
P02750	A2GL_HUMAN	Leucine-rich alpha-2-glycoprotein
P01023	A2MG_HUMAN	Alpha-2-macroglobulin	YES
P01011	AACT_HUMAN	Alpha-1-antichymotrypsin
P43652	AFAM_HUMAN	Afamin
P02768	ALBU_HUMAN	Serum albumin	YES
P02760	AMBP_HUMAN	Protein AMBP
P01019	ANGT_HUMAN	Angiotensinogen
P01008	ANT3_HUMAN	Antithrombin-III	YES
P02647	APOA1_HUMAN	Apolipoprotein A-I	YES
P02652	APOA2_HUMAN	Apolipoprotein A-II
P06727	APOA4_HUMAN	Apolipoprotein A-IV
P04114	APOB_HUMAN	Apolipoprotein B-100	YES
P02654	APOC1_HUMAN	Apolipoprotein C-I
P02655	APOC2_HUMAN	Apolipoprotein C-II
P02656	APOC3_HUMAN	Apolipoprotein C-III
P02649	APOE_HUMAN	Apolipoprotein E
O14791	APOL1_HUMAN	Apolipoprotein L1
P00736	C1R_HUMAN	Complement C1r subcomponent	YES
P09871	C1S_HUMAN	Complement C1s subcomponent	YES
P04003	C4BPA_HUMAN	C4b-binding protein alpha chain
P00751	CFAB_HUMAN	Complement factor B	YES
P08603	CFAH_HUMAN	Complement factor H
P10909	CLUS_HUMAN	Clusterin
P01024	CO3_HUMAN	Complement C3	YES
P0C0L4	CO4A_HUMAN	Complement C4-A	YES
P0C0L5	CO4B_HUMAN	Complement C4-B
P01031	CO5_HUMAN	Complement C5	YES
P02748	CO9_HUMAN	Complement component C9
P02741	CRP_HUMAN	C-reactive protein	YES
P00742	FA10_HUMAN	Coagulation Factor X	YES
P00748	FA12_HUMAN	Coagulation Factor XII
P02765	FETUA_HUMAN	Alpha-2-HS-glycoprotein	YES
P02671	FIBA_HUMAN	Fibrinogen alpha chain	YES
P06396	GELS_HUMAN	Gelsolin
P69905	HBA_HUMAN	Hemoglobin subunit alpha
P02790	HEMO_HUMAN	Hemopexin	YES
P05546	HEP2_HUMAN	Heparin cofactor 2
P00738	HPT_HUMAN	Haptoglobin	YES
P05155	IC1_HUMAN	Plasma protease C1 inhibitor	YES
P01876	IGHA1_HUMAN	Immunoglobulin heavy constant alpha 1
P01871	IGHM_HUMAN	Immunoglobulin heavy constant mu
P08514	ITA2B_HUMAN	Integrin alpha-IIb
P19827	ITIH1_HUMAN	Inter-alpha-trypsin inhibitor heavy chain H1
P19823	ITIH2_HUMAN	Inter-alpha-trypsin inhibitor heavy chain H2
Q14624	ITIH4_HUMAN	Inter-alpha-trypsin inhibitor heavy chain H4
P03952	KLKB1_HUMAN	Plasma kallikrein
P51884	LUM_HUMAN	Lumican
P00747	PLMN_HUMAN	Plasminogen	YES
P32119	PRDX2_HUMAN	Peroxiredoxin-2
P04278	SHBG_HUMAN	Sex hormone-binding globulin	YES
P00734	THRB_HUMAN	Prothrombin
P02787	TRFE_HUMAN	Serotransferrin	YES
P02774	VTDB_HUMAN	Vitamin D-binding protein
P04004	VTNC_HUMAN	Vitronectin
P04275	VWF_HUMAN	von Willebrand factor	YES
P25311	ZA2G_HUMAN	Zinc-alpha-2-glycoprotein
