## Supplementary material for "A targeted LC MS/MS assay of a health surveillance panel and its application to chronic kidney disease": TableS2

### Sheet: Table S2. Disorders Processes
	Table S2A. Disorders
	Disorder	HSP Analytes	HSP Proteins
	Diabetes	32	APOL1, F2, HP, PLG, SERPINC1, SERPINA1, AGT, C3, APOA1, APOE, APOA2, APOC2, APOC3, FGA, CRP, AMBP, AHSG, ALB, GC, TF, KLKB1, VTN, APOB, VWF, SHBG, APOA4, ITGA2B, C4A, CLU, AZGP1, HBA1, HBA2
	Heart disease	25	SERPINA1, SERPINA3, CLU, APOE, ALB, AGT, AGT, SERPINC1, APOA1, APOB, APOC3, APOC3, C3, CRP, CRP, CRP, GSN, HP, HP, ITGA2B, F2, F2, VWF, F10, PLG
	Kidney	21	APOL1, F2, HP, F10, PLG, SERPINA3, AGT, C3, APOA1, APOE, APOC3, CRP, AMBP, AHSG, ALB, GC, TF, APOB, APOA4, CFH, HBA2
	Innate immune response	20	APOA4, APOE, APOL1, C1R, C1S, C4BPA, CFB, CFH, CLU, C3, C4A, C5, C9, CRP, FGA, SERPING1, IGHA1, IGHM, C4B, F12
	Cancer	19	F2, HP, PLG, SERPINA1, SERPINA3, APOE, FGA, CRP, AMBP, ALB, VTN, APOB, VWF, SHBG, GSN, ITGA2B, CLU, AZGP1, PRDX2
	Liver	17	F2, HP, SERPINC1, SERPINA1, SERPINA3, AGT, APOA1, APOE, APOC3, CRP, AHSG, ALB, GC, TF, KLKB1, APOB, SERPINF2
	Cardiovascular	15	F2, HP, PLG, SERPINC1, SERPINA3, AGT, APOA1, APOE, APOC3, CRP, ALB, APOB, VWF, SHBG, APOA4
	Hypertension	13	SERPINA1, AGT, APOL1, SERPINA3, ALB, AMBP, SERPINC1, APOA1, APOB, APOC3, APOE, CFB, CFH
	Alzheimer Disease	9	A2M, SERPINA3, SERPINA3, CLU, AGT, APOA1, APOC1 APOE, TF
	Lung	8	SERPINA1, SERPINA3, FGA, CRP, ALB, VTN, GSN, ITGA2B
	Table S2B. Biological Processes
	Biological Processes	HSP Analytes	HSP Proteins
	Innate immune response	20	APOL1, C1R, F12, CFB, C3, C5, IGHM, IGHA1, FGA, CRP, C9, C4BPA, SERPING1, CFH, C1S, C4A, C4B, CLU, APOA4', APOE
	Negative regulation of endopeptidase activity	18	SERPINC1, SERPINA1, SERPINA3, AGT, A2M, C3, C5, AMBP, AHSG, VTN, SERPING1, SERPIND1, SERPINF2, C4A, C4B, ITIH2, ITIH1, ITIH4
	Cellular protein metabolic process	18	APOL1, F2, PLG, SERPINC1, SERPINA1, C3, APOA1, APOE, APOA2, FGA, AHSG, ALB, TF, APOB, SERPIND1, C4A, ITIH2, AGT
	Platelet degranulation	17	PLG, SERPINA1, SERPINA3, A2M, APOA1, FGA, ORM1, AHSG, ALB, TF, A1BG, VWF, SERPING1, ITGA2B, SERPINF2, CLU, ITIH4
	Immune system process	17	C1R, HP, CFB, C3, C5, IGHM, IGHA1, FGA, C9, C4BPA, SERPING1, CFH, C1S, C4A, C4B, CLU, ORM1
	Post-translational protein modification	15	APOL1, SERPINC1, SERPINA1, C3, APOA1, APOE, APOA2, FGA, AHSG, ALB, TF, APOB, SERPIND1, C4A, ITIH2
	Regulation of complement activation	15	F2, C1R, CFB, C3, C5, C9, C4BPA, VTN, SERPING1, CFH, C1S, C4A, C4B, CLU, A2M
	Blood coagulation	15	F2, F10, PLG, F12, SERPINC1, SERPINA1, FGA, KLKB1, VWF, SERPING1, SERPIND1, A2M, PRDX2, APOE, VTN
	Complement activation, classical pathway	14	C1R, C3, C5, IGHM, IGHA1, CRP, C9, C4BPA, SERPING1, C1S, C4A, C4B, CLU
	Hemostasis	11	F2, F10, PLG, F12, SERPINC1, SERPINA1, FGA, KLKB1, VWF, SERPING1, SERPIND1
