## Supplementary material for "A targeted LC MS/MS assay of a health surveillance panel and its application to chronic kidney disease": TableS4

### Sheet: Table S4. MRMmethod
Index	UniProt ID	UniProt Entry Name	Protein Name	Peptide	Ion	H/L	Q1 Mass (Da)	Q3 Mass (Da)	Retention Time (min)
1	O14791	APOL1_HUMAN	Apolipoprotein L1	LNILNNNYK	+2y5	light	553.304	652.305	18.5
2	O14791	APOL1_HUMAN	Apolipoprotein L1	LNILNNNYK	+2y6	light	553.304	765.389	18.5
3	O14791	APOL1_HUMAN	Apolipoprotein L1	LNILNNNYK	+2y7	light	553.304	878.473	18.5
4	P00734	THRB_HUMAN	Prothrombin	ELLESYIDGR	+2y5	light	597.804	623.315	21.55
5	P00734	THRB_HUMAN	Prothrombin	ELLESYIDGR	+2y6	light	597.804	710.347	21.55
6	P00734	THRB_HUMAN	Prothrombin	ELLESYIDGR	+2y7	light	597.804	839.389	21.55
7	P00734	THRB_HUMAN	Prothrombin	ETAASLLQAGYK	+2y5	light	626.333	566.293	19.6
8	P00734	THRB_HUMAN	Prothrombin	ETAASLLQAGYK	+2y6	light	626.333	679.377	19.6
9	P00734	THRB_HUMAN	Prothrombin	ETAASLLQAGYK	+2y7	light	626.333	792.461	19.6
10	P00734	THRB_HUMAN	Prothrombin	VTGWGNLK	+2y5	light	437.743	617.341	16.6
11	P00734	THRB_HUMAN	Prothrombin	VTGWGNLK	+2y6	light	437.743	674.362	16.6
12	P00734	THRB_HUMAN	Prothrombin	VTGWGNLK	+2y7	light	437.743	775.41	16.6
13	P00736	C1R_HUMAN	Complement C1r subcomponent	YTTEIIK	+2y2	light	434.245	260.197	14.45
14	P00736	C1R_HUMAN	Complement C1r subcomponent	YTTEIIK	+2y4	light	434.245	502.324	14.45
15	P00736	C1R_HUMAN	Complement C1r subcomponent	YTTEIIK	+2y5	light	434.245	603.371	14.45
16	P00736	C1R_HUMAN	Complement C1r subcomponent	YTTEIIK	+2y6	light	434.245	704.419	14.45
17	P00738	HPT_HUMAN	Haptoglobin	TEGDGVYTLNDK	+2y5	light	656.3	590.3	14.79
18	P00738	HPT_HUMAN	Haptoglobin	TEGDGVYTLNDK	+2y6	light	656.3	753.4	14.79
19	P00738	HPT_HUMAN	Haptoglobin	TEGDGVYTLNDK	+2y8	light	656.3	909.5	14.79
20	P00738	HPT_HUMAN	Haptoglobin	VGYVSGWGR	+2y4	light	490.751	475.241	16.98
21	P00738	HPT_HUMAN	Haptoglobin	VGYVSGWGR	+2y5	light	490.751	562.273	16.98
22	P00738	HPT_HUMAN	Haptoglobin	VGYVSGWGR	+2y6	light	490.751	661.342	16.98
23	P00738	HPT_HUMAN	Haptoglobin	VGYVSGWGR	+2y8	light	490.8	881.4	16.98
24	P00742	FA10_HUMAN	Coagulation Factor X	NTEQEEGGEAVHEVEVVIK	+3y14+2	light	699.343	747.894	21.6
25	P00742	FA10_HUMAN	Coagulation Factor X	NTEQEEGGEAVHEVEVVIK	+3y16+2	light	699.343	876.444	21.6
26	P00742	FA10_HUMAN	Coagulation Factor X	NTEQEEGGEAVHEVEVVIK	+3y17+2	light	699.343	940.965	21.6
27	P00747	PLMN_HUMAN	Plasminogen	LFLEPTR	+2y3	light	438.253	373.219	19.13
28	P00747	PLMN_HUMAN	Plasminogen	LFLEPTR	+2y4	light	438.253	502.262	19.13
29	P00747	PLMN_HUMAN	Plasminogen	LFLEPTR	+2y5	light	438.253	615.346	19.13
30	P00747	PLMN_HUMAN	Plasminogen	LSSPAVITDK	+2y7	light	515.793	743.43	15.44
31	P00747	PLMN_HUMAN	Plasminogen	LSSPAVITDK	+2y7+2	light	515.793	372.219	15.44
32	P00747	PLMN_HUMAN	Plasminogen	LSSPAVITDK	+2y8	light	515.793	830.462	15.44
33	P00748	FA12_HUMAN	Coagulation Factor XII	EQPPSLTR	+2y4	light	464.248	476.283	10.8
34	P00748	FA12_HUMAN	Coagulation Factor XII	EQPPSLTR	+2y5	light	464.248	573.336	10.8
35	P00748	FA12_HUMAN	Coagulation Factor XII	EQPPSLTR	+2y6	light	464.248	670.388	10.8
36	P00751	CFAB_HUMAN	Complement factor B	ALFVSEEEK	+2y5	light	526.269	621.273	16.44
37	P00751	CFAB_HUMAN	Complement factor B	ALFVSEEEK	+2y6	light	526.269	720.341	16.44
38	P00751	CFAB_HUMAN	Complement factor B	ALFVSEEEK	+2y7	light	526.269	867.409	16.44
39	P00751	CFAB_HUMAN	Complement factor B	EELLPAQDIK	+2y4	light	578.316	503.282	18.95
40	P00751	CFAB_HUMAN	Complement factor B	EELLPAQDIK	+2y6	light	578.316	671.372	18.95
41	P00751	CFAB_HUMAN	Complement factor B	EELLPAQDIK	+2y7	light	578.316	784.456	18.95
42	P01008	ANT3_HUMAN	Antithrombin-III	IEDGFSLK	+2y5	light	454.74	551.319	17.98
43	P01008	ANT3_HUMAN	Antithrombin-III	IEDGFSLK	+2y6	light	454.74	666.346	17.98
44	P01008	ANT3_HUMAN	Antithrombin-III	IEDGFSLK	+2y7	light	454.74	795.388	17.98
45	P01009	A1AT_HUMAN	Alpha-1-antitrypsin	LQHLENELTHDIITK	+3y12+2	light	601.992	713.383	19.94
46	P01009	A1AT_HUMAN	Alpha-1-antitrypsin	LQHLENELTHDIITK	+3y13+2	light	601.992	781.912	19.95
47	P01009	A1AT_HUMAN	Alpha-1-antitrypsin	LQHLENELTHDIITK	+3y13+3	light	601.992	521.611	19.94
48	P01009	A1AT_HUMAN	Alpha-1-antitrypsin	QINDYVEK	+2y4	light	504.753	538.287	11.69
49	P01009	A1AT_HUMAN	Alpha-1-antitrypsin	QINDYVEK	+2y5	light	504.753	653.314	11.69
50	P01009	A1AT_HUMAN	Alpha-1-antitrypsin	QINDYVEK	+2y6	light	504.753	767.357	11.69
51	P01009	A1AT_HUMAN	Alpha-1-antitrypsin	SVLGQLGITK	+2y7	light	508.311	716.43	22.55
52	P01009	A1AT_HUMAN	Alpha-1-antitrypsin	SVLGQLGITK	+2y8	light	508.311	829.514	22.54
53	P01009	A1AT_HUMAN	Alpha-1-antitrypsin	SVLGQLGITK	+2y8+2	light	508.311	415.261	22.54
54	P01011	AACT_HUMAN	Alpha-1-antichymotrypsin	ADLSGITGAR	+2y6	light	480.759	574.331	14.89
55	P01011	AACT_HUMAN	Alpha-1-antichymotrypsin	ADLSGITGAR	+2y7	light	480.759	661.363	14.89
56	P01011	AACT_HUMAN	Alpha-1-antichymotrypsin	ADLSGITGAR	+2y8	light	480.759	774.447	14.89
57	P01011	AACT_HUMAN	Alpha-1-antichymotrypsin	EIGELYLPK	+2y2	light	531.297	244.166	22.11
58	P01011	AACT_HUMAN	Alpha-1-antichymotrypsin	EIGELYLPK	+2y4	light	531.625	520.327	22.11
59	P01011	AACT_HUMAN	Alpha-1-antichymotrypsin	EIGELYLPK	+2y5	light	531.297	633.397	22.11
60	P01011	AACT_HUMAN	Alpha-1-antichymotrypsin	EIGELYLPK	+2y7	light	531.297	819.461	22.11
61	P01011	AACT_HUMAN	Alpha-1-antichymotrypsin	EQLSLLDR	+2y4	light	487.269	516.314	19.49
62	P01011	AACT_HUMAN	Alpha-1-antichymotrypsin	EQLSLLDR	+2y5	light	487.269	603.346	19.49
63	P01011	AACT_HUMAN	Alpha-1-antichymotrypsin	EQLSLLDR	+2y6	light	487.269	716.43	19.49
64	P01011	AACT_HUMAN	Alpha-1-antichymotrypsin	NLAVSQVVHK	+2y6	light	547.819	697.399	14.4
65	P01011	AACT_HUMAN	Alpha-1-antichymotrypsin	NLAVSQVVHK	+2y7	light	547.819	796.468	14.4
66	P01011	AACT_HUMAN	Alpha-1-antichymotrypsin	NLAVSQVVHK	+2y8	light	547.819	867.505	14.4
67	P01019	ANGT_HUMAN	Angiotensinogen	LQAILGVPWK	+2y3	light	562.845	430.245	27.33
68	P01019	ANGT_HUMAN	Angiotensinogen	LQAILGVPWK	+2y5	light	562.845	586.335	27.32
69	P01019	ANGT_HUMAN	Angiotensinogen	LQAILGVPWK	+2y8	light	562.845	883.54	27.33
70	P01019	ANGT_HUMAN	Angiotensinogen	SLDFTELDVAAEK	+2y4	light	719.359	418.23	24.77
71	P01019	ANGT_HUMAN	Angiotensinogen	SLDFTELDVAAEK	+2y6	light	719.359	632.325	24.78
72	P01019	ANGT_HUMAN	Angiotensinogen	SLDFTELDVAAEK	+2y7	light	719.359	745.409	24.77
73	P01023	A2MG_HUMAN	Alpha-2-macroglobulin	NEDSLVFVQTDK	+2y5	light	697.844	590.314	19.75
74	P01023	A2MG_HUMAN	Alpha-2-macroglobulin	NEDSLVFVQTDK	+2y6	light	697.844	737.383	19.75
75	P01023	A2MG_HUMAN	Alpha-2-macroglobulin	NEDSLVFVQTDK	+2y7	light	697.844	836.451	19.75
76	P01023	A2MG_HUMAN	Alpha-2-macroglobulin	SDIAPVAR	+2y4	light	414.732	442.277	10.09
77	P01023	A2MG_HUMAN	Alpha-2-macroglobulin	SDIAPVAR	+2y5	light	414.732	513.314	10.09
78	P01023	A2MG_HUMAN	Alpha-2-macroglobulin	SDIAPVAR	+2y6	light	414.732	626.398	10.09
79	P01023	A2MG_HUMAN	Alpha-2-macroglobulin	TEHPFTVEEFVLPK	+3y5	light	558.291	603.386	26.12
80	P01023	A2MG_HUMAN	Alpha-2-macroglobulin	TEHPFTVEEFVLPK	+3y6	light	558.291	732.429	26.13
81	P01023	A2MG_HUMAN	Alpha-2-macroglobulin	TEHPFTVEEFVLPK	+3y7	light	558.291	861.472	26.12
82	P01024	CO3_HUMAN	Complement C3	ISLPESLK	+2y5	light	443.766	573.324	19.92
83	P01024	CO3_HUMAN	Complement C3	ISLPESLK	+2y6	light	443.766	686.408	19.92
84	P01024	CO3_HUMAN	Complement C3	ISLPESLK	+2y7	light	443.766	773.44	19.92
85	P01024	CO3_HUMAN	Complement C3	TGLQEVEVK	+2y4	light	501.777	474.292	14.96
86	P01024	CO3_HUMAN	Complement C3	TGLQEVEVK	+2y5	light	501.777	603.335	14.97
87	P01024	CO3_HUMAN	Complement C3	TGLQEVEVK	+2y6	light	501.777	731.393	14.96
88	P01031	CO5_HUMAN	Complement C5	LQGTLPVEAR	+2y5	light	542.311	571.32	16.16
89	P01031	CO5_HUMAN	Complement C5	LQGTLPVEAR	+2y6	light	542.311	684.404	16.16
90	P01031	CO5_HUMAN	Complement C5	LQGTLPVEAR	+2y8	light	542.311	842.473	16.16
91	P01871	IGHM_HUMAN	Immunoglobulin heavy constant mu	GFPSVLR	+2y4	light	388.227	474.303	20.2
92	P01871	IGHM_HUMAN	Immunoglobulin heavy constant mu	GFPSVLR	+2y5	light	388.227	571.356	20.2
93	P01871	IGHM_HUMAN	Immunoglobulin heavy constant mu	GFPSVLR	+2y5+2	light	388.227	286.182	20.2
94	P01871	IGHM_HUMAN	Immunoglobulin heavy constant mu	QVGSGVTTDQVQAEAK	+2y5	light	809.408	546.288	12.82
95	P01871	IGHM_HUMAN	Immunoglobulin heavy constant mu	QVGSGVTTDQVQAEAK	+2y8	light	809.408	888.442	12.82
96	P01871	IGHM_HUMAN	Immunoglobulin heavy constant mu	QVGSGVTTDQVQAEAK	+2y9	light	809.408	989.49	12.82
97	P01876	IGHA1_HUMAN	Immunoglobulin heavy constant alpha 1	TPLTATLSK	+2y5	light	466.277	519.314	15.96
98	P01876	IGHA1_HUMAN	Immunoglobulin heavy constant alpha 1	TPLTATLSK	+2y6	light	466.277	620.361	15.96
99	P01876	IGHA1_HUMAN	Immunoglobulin heavy constant alpha 1	TPLTATLSK	+2y7	light	466.277	733.445	15.96
100	P02647	APOA1_HUMAN	Apolipoprotein A-I	ATEHLSTLSEK	+3y5	light	405.879	577.319	10.3
101	P02647	APOA1_HUMAN	Apolipoprotein A-I	ATEHLSTLSEK	+3y6	light	405.879	664.4	10.3
102	P02647	APOA1_HUMAN	Apolipoprotein A-I	ATEHLSTLSEK	+3y8+2	light	405.879	457.8	10.3
103	P02647	APOA1_HUMAN	Apolipoprotein A-I	ATEHLSTLSEK	+3y9+2	light	405.879	522.3	10.3
104	P02647	APOA1_HUMAN	Apolipoprotein A-I	DLATVYVDVLK	+2y5	light	618.348	573.361	27.2
105	P02647	APOA1_HUMAN	Apolipoprotein A-I	DLATVYVDVLK	+2y6	light	618.348	736.424	27.2
106	P02647	APOA1_HUMAN	Apolipoprotein A-I	DLATVYVDVLK	+2y7	light	618.348	835.492	27.2
107	P02647	APOA1_HUMAN	Apolipoprotein A-I	DLATVYVDVLK	+2y8	light	618.348	936.54	27.2
108	P02647	APOA1_HUMAN	Apolipoprotein A-I	DLATVYVDVLK	+2y9	light	618.348	1007.58	27.2
109	P02647	APOA1_HUMAN	Apolipoprotein A-I	THLAPYSDELR	+2y7	light	651.328	879.421	15.24
110	P02647	APOA1_HUMAN	Apolipoprotein A-I	THLAPYSDELR	+2y8	light	651.328	950.458	15.24
111	P02647	APOA1_HUMAN	Apolipoprotein A-I	THLAPYSDELR	+2y9	light	651.328	1063.54	15.24
112	P02647	APOA1_HUMAN	Apolipoprotein A-I	VQPYLDDFQK	+2y5	light	626.814	652.294	19.21
113	P02647	APOA1_HUMAN	Apolipoprotein A-I	VQPYLDDFQK	+2y6	light	626.814	765.378	19.21
114	P02647	APOA1_HUMAN	Apolipoprotein A-I	VQPYLDDFQK	+2y8	light	626.814	1025.49	19.21
115	P02647	APOA1_HUMAN	Apolipoprotein A-I	VSFLSALEEYTK	+2y6	light	693.861	782.393	30.5
116	P02647	APOA1_HUMAN	Apolipoprotein A-I	VSFLSALEEYTK	+2y7	light	693.861	853.43	30.5
117	P02647	APOA1_HUMAN	Apolipoprotein A-I	VSFLSALEEYTK	+2y8	light	693.861	940.462	30.5
118	P02649	APOE_HUMAN	Apolipoprotein E	AATVGSLAGQPLQER	+2y5	light	749.405	642.357	17.6
119	P02649	APOE_HUMAN	Apolipoprotein E	AATVGSLAGQPLQER	+2y7	light	749.405	827.437	17.6
120	P02649	APOE_HUMAN	Apolipoprotein E	AATVGSLAGQPLQER	+2y8	light	749.405	898.474	17.6
121	P02649	APOE_HUMAN	Apolipoprotein E	LGPLVEQGR	+2y4	light	484.78	489.242	15.34
122	P02649	APOE_HUMAN	Apolipoprotein E	LGPLVEQGR	+2y5	light	484.78	588.31	15.33
123	P02649	APOE_HUMAN	Apolipoprotein E	LGPLVEQGR	+2y7	light	484.78	798.447	15.34
124	P02649	APOE_HUMAN	Apolipoprotein E	SELEEQLTPVAEETR	+2y5	light	865.926	605.289	19.55
125	P02649	APOE_HUMAN	Apolipoprotein E	SELEEQLTPVAEETR	+2y7	light	865.926	801.41	19.54
126	P02649	APOE_HUMAN	Apolipoprotein E	SELEEQLTPVAEETR	+2y8	light	865.926	902.458	19.54
127	P02652	APOA2_HUMAN	Apolipoprotein A-II	EQLTPLIK	+2y4	light	471.287	470.334	19.66
128	P02652	APOA2_HUMAN	Apolipoprotein A-II	EQLTPLIK	+2y5	light	471.287	571.381	19.66
129	P02652	APOA2_HUMAN	Apolipoprotein A-II	EQLTPLIK	+2y6	light	471.287	684.465	19.65
130	P02652	APOA2_HUMAN	Apolipoprotein A-II	SPELQAEAK	+2y5	light	486.753	546.288	7
131	P02652	APOA2_HUMAN	Apolipoprotein A-II	SPELQAEAK	+2y6	light	486.753	659.372	7
132	P02652	APOA2_HUMAN	Apolipoprotein A-II	SPELQAEAK	+2y7	light	486.753	788.415	7
133	P02654	APOC1_HUMAN	Apolipoprotein C-I	EFGNTLEDK	+2y4	light	526.748	504.266	13.46
134	P02654	APOC1_HUMAN	Apolipoprotein C-I	EFGNTLEDK	+2y5	light	526.748	605.314	13.45
135	P02654	APOC1_HUMAN	Apolipoprotein C-I	EFGNTLEDK	+2y7	light	526.748	776.378	13.46
136	P02654	APOC1_HUMAN	Apolipoprotein C-I	EWFSETFQK	+2y4	light	601.28	523.287	22.34
137	P02654	APOC1_HUMAN	Apolipoprotein C-I	EWFSETFQK	+2y6	light	601.28	739.362	22.34
138	P02654	APOC1_HUMAN	Apolipoprotein C-I	EWFSETFQK	+2y7	light	601.28	886.43	22.34
139	P02654	APOC1_HUMAN	Apolipoprotein C-I	TPDVSSALDK	+2y6	light	516.764	620.325	14.28
140	P02654	APOC1_HUMAN	Apolipoprotein C-I	TPDVSSALDK	+2y7	light	516.764	719.393	14.28
141	P02654	APOC1_HUMAN	Apolipoprotein C-I	TPDVSSALDK	+2y8	light	516.764	834.42	14.28
142	P02655	APOC2_HUMAN	Apolipoprotein C-II	TAAQNLYEK	+2y5	light	519.267	666.346	9.68
143	P02655	APOC2_HUMAN	Apolipoprotein C-II	TAAQNLYEK	+2y6	light	519.267	794.404	9.68
144	P02655	APOC2_HUMAN	Apolipoprotein C-II	TAAQNLYEK	+2y7	light	519.267	865.441	9.68
145	P02655	APOC2_HUMAN	Apolipoprotein C-II	TYLPAVDEK	+2y5	light	518.271	561.288	16.2
146	P02655	APOC2_HUMAN	Apolipoprotein C-II	TYLPAVDEK	+2y6	light	518.271	658.341	16.2
147	P02655	APOC2_HUMAN	Apolipoprotein C-II	TYLPAVDEK	+2y7	light	518.271	771.425	16.2
148	P02656	APOC3_HUMAN	Apolipoprotein C-III	GWVTDGFSSLK	+2b2	light	598.801	244.108	24.08
149	P02656	APOC3_HUMAN	Apolipoprotein C-III	GWVTDGFSSLK	+2y7	light	598.801	753.378	24.08
150	P02656	APOC3_HUMAN	Apolipoprotein C-III	GWVTDGFSSLK	+2y8	light	598.801	854.425	24.08
151	P02671	FIBA_HUMAN	Fibrinogen alpha chain	NSLFEYQK	+2y4	light	514.756	567.277	17.35
152	P02671	FIBA_HUMAN	Fibrinogen alpha chain	NSLFEYQK	+2y5	light	514.756	714.346	17.35
153	P02671	FIBA_HUMAN	Fibrinogen alpha chain	NSLFEYQK	+2y6	light	514.756	827.43	17.35
154	P02671	FIBA_HUMAN	Fibrinogen alpha chain	VQHIQLLQK	+2y5	light	553.838	629.398	15.75
155	P02671	FIBA_HUMAN	Fibrinogen alpha chain	VQHIQLLQK	+2y6	light	553.838	742.482	15.74
156	P02671	FIBA_HUMAN	Fibrinogen alpha chain	VQHIQLLQK	+2y7	light	553.838	879.541	15.75
157	P02741	CRP_HUMAN	C-reactive protein	ESDTSYVSLK	+2y4	light	564.775	446.297	14.98
158	P02741	CRP_HUMAN	C-reactive protein	ESDTSYVSLK	+2y5	light	564.775	609.361	14.98
159	P02741	CRP_HUMAN	C-reactive protein	ESDTSYVSLK	+2y6	light	564.775	696.393	14.98
160	P02741	CRP_HUMAN	C-reactive protein	GYSIFSYATK	+2b3	light	568.785	308.124	22.45
161	P02741	CRP_HUMAN	C-reactive protein	GYSIFSYATK	+2y6	light	568.785	716.361	22.45
162	P02741	CRP_HUMAN	C-reactive protein	GYSIFSYATK	+2y8	light	568.785	916.477	22.45
163	P02748	CO9_HUMAN	Complement component C9	VVEESELAR	+2y5	light	516.272	575.315	11.74
164	P02748	CO9_HUMAN	Complement component C9	VVEESELAR	+2y6	light	516.272	704.357	11.74
165	P02748	CO9_HUMAN	Complement component C9	VVEESELAR	+2y7	light	516.272	833.4	11.74
166	P02750	A2GL_HUMAN	Leucine-rich alpha-2-glycoprotein	ALGHLDLSGNR	+2y5	light	576.81	546.299	16
167	P02750	A2GL_HUMAN	Leucine-rich alpha-2-glycoprotein	ALGHLDLSGNR	+2y6	light	576.81	661.326	16
168	P02750	A2GL_HUMAN	Leucine-rich alpha-2-glycoprotein	ALGHLDLSGNR	+2y7	light	576.81	774.41	16
169	P02750	A2GL_HUMAN	Leucine-rich alpha-2-glycoprotein	ALGHLDLSGNR	+2y9	light	576.81	968.491	16
170	P02750	A2GL_HUMAN	Leucine-rich alpha-2-glycoprotein	DLLLPQPDLR	+2y6	light	590.34	725.394	24.7
171	P02750	A2GL_HUMAN	Leucine-rich alpha-2-glycoprotein	DLLLPQPDLR	+2y7	light	590.34	838.478	24.7
172	P02750	A2GL_HUMAN	Leucine-rich alpha-2-glycoprotein	DLLLPQPDLR	+2y8	light	590.34	951.562	24.7
173	P02760	AMBP_HUMAN	Protein AMBP	ETLLQDFR	+2y4	light	511.269	565.273	22.71
174	P02760	AMBP_HUMAN	Protein AMBP	ETLLQDFR	+2y5	light	511.269	678.357	22.71
175	P02760	AMBP_HUMAN	Protein AMBP	ETLLQDFR	+2y6	light	511.269	791.441	22.71
176	P02763	A1AG1_HUMAN	alpha1 acid glycoprotein 1	SDVVYTDWK	+2y5	light	556.767	712.33	17.89
177	P02763	A1AG1_HUMAN	alpha1 acid glycoprotein 1	SDVVYTDWK	+2y6	light	556.767	811.398	17.9
178	P02763	A1AG1_HUMAN	alpha1 acid glycoprotein 1	SDVVYTDWK	+2y7	light	556.767	910.467	17.89
179	P02765	FETUA_HUMAN	Alpha-2-HS-glycoprotein	HTLNQIDEVK	+2y3	light	598.817	375.224	12.59
180	P02765	FETUA_HUMAN	Alpha-2-HS-glycoprotein	HTLNQIDEVK	+2y7	light	598.817	845.436	12.6
181	P02765	FETUA_HUMAN	Alpha-2-HS-glycoprotein	HTLNQIDEVK	+2y8	light	598.817	958.52	12.6
182	P02768	ALBU_HUMAN	Serum albumin	DLGEENFK	+2y4	light	476.225	537.267	13.84
183	P02768	ALBU_HUMAN	Serum albumin	DLGEENFK	+2y5	light	476.225	666.309	13.85
184	P02768	ALBU_HUMAN	Serum albumin	DLGEENFK	+2y6	light	476.225	723.331	13.84
185	P02768	ALBU_HUMAN	Serum albumin	FQNALLVR	+2y4	light	480.785	500.355	19.53
186	P02768	ALBU_HUMAN	Serum albumin	FQNALLVR	+2y5	light	480.785	571.393	19.53
187	P02768	ALBU_HUMAN	Serum albumin	FQNALLVR	+2y6	light	480.785	685.436	19.53
188	P02774	VTDB_HUMAN	Vitamin D-binding protein	VLEPTLK	+2y4	light	400.25	458.297	15.42
189	P02774	VTDB_HUMAN	Vitamin D-binding protein	VLEPTLK	+2y5	light	400.25	587.34	15.42
190	P02774	VTDB_HUMAN	Vitamin D-binding protein	VLEPTLK	+2y6	light	400.25	700.424	15.42
191	P02774	VTDB_HUMAN	Vitamin D-binding protein	YTFELSR	+2y4	light	458.232	504.278	18.69
192	P02774	VTDB_HUMAN	Vitamin D-binding protein	YTFELSR	+2y5	light	458.232	651.346	18.69
193	P02774	VTDB_HUMAN	Vitamin D-binding protein	YTFELSR	+2y6	light	458.232	752.394	18.69
194	P02787	TRFE_HUMAN	Serotransferrin	DGAGDVAFVK	+2y4	light	489.748	464.287	16.14
195	P02787	TRFE_HUMAN	Serotransferrin	DGAGDVAFVK	+2y5	light	489.748	563.355	16.13
196	P02787	TRFE_HUMAN	Serotransferrin	DGAGDVAFVK	+2y6	light	489.748	678.382	16.14
197	P02787	TRFE_HUMAN	Serotransferrin	DGAGDVAFVK	+2y7	light	489.748	735.404	16.14
198	P02787	TRFE_HUMAN	Serotransferrin	DSAHGFLK	+2y4	light	437.725	464.287	11.92
199	P02787	TRFE_HUMAN	Serotransferrin	DSAHGFLK	+2y5	light	437.725	601.346	11.92
200	P02787	TRFE_HUMAN	Serotransferrin	DSAHGFLK	+2y6	light	437.725	672.383	11.92
201	P02787	TRFE_HUMAN	Serotransferrin	EGYYGYTGAFR	+2y6	light	642.288	714.357	18.8
202	P02787	TRFE_HUMAN	Serotransferrin	EGYYGYTGAFR	+2y7	light	642.288	771.378	18.8
203	P02787	TRFE_HUMAN	Serotransferrin	EGYYGYTGAFR	+2y8	light	642.288	934.442	18.8
204	P02787	TRFE_HUMAN	Serotransferrin	SASDLTWDNLK	+2y5	light	625.307	675.346	20.68
205	P02787	TRFE_HUMAN	Serotransferrin	SASDLTWDNLK	+2y6	light	625.307	776.394	20.68
206	P02787	TRFE_HUMAN	Serotransferrin	SASDLTWDNLK	+2y7	light	625.307	889.478	20.68
207	P02790	HEMO_HUMAN	Hemopexin	NFPSPVDAAFR	+2y7	light	610.807	775.41	23.04
208	P02790	HEMO_HUMAN	Hemopexin	NFPSPVDAAFR	+2y8	light	610.807	862.442	23.04
209	P02790	HEMO_HUMAN	Hemopexin	NFPSPVDAAFR	+2y9	light	610.807	959.495	23.04
210	P02790	HEMO_HUMAN	Hemopexin	SGAQATWTELPWPHEK	+3y4	light	613.3	510.267	24.53
211	P02790	HEMO_HUMAN	Hemopexin	SGAQATWTELPWPHEK	+3y6	light	613.3	793.399	24.53
212	P02790	HEMO_HUMAN	Hemopexin	SGAQATWTELPWPHEK	+3y7	light	613.3	906.483	24.52
213	P03952	KLKB1_HUMAN	Plasma kallikrein	YSPGGTPTAIK	+2y7	light	546.29	687.404	12.7
214	P03952	KLKB1_HUMAN	Plasma kallikrein	YSPGGTPTAIK	+2y8	light	546.29	744.425	12.7
215	P03952	KLKB1_HUMAN	Plasma kallikrein	YSPGGTPTAIK	+2y9	light	546.29	841.478	12.7
216	P03952	KLKB1_HUMAN	Plasma kallikrein	YSPGGTPTAIK	+2y9+2	light	546.29	421.243	12.7
217	P04003	C4BPA_HUMAN	C4b-binding protein alpha chain	EDVYVVGTVLR	+2y6	light	625.343	644.409	23.12
218	P04003	C4BPA_HUMAN	C4b-binding protein alpha chain	EDVYVVGTVLR	+2y7	light	625.343	743.477	23.12
219	P04003	C4BPA_HUMAN	C4b-binding protein alpha chain	EDVYVVGTVLR	+2y8	light	625.343	906.541	23.12
220	P04004	VTNC_HUMAN	Vitronectin	FEDGVLDPDYPR	+2y5	light	711.83	647.315	20.59
221	P04004	VTNC_HUMAN	Vitronectin	FEDGVLDPDYPR	+2y6	light	711.83	762.342	20.58
222	P04004	VTNC_HUMAN	Vitronectin	FEDGVLDPDYPR	+2y7	light	711.83	875.426	20.59
223	P04114	APOB_HUMAN	Apolipoprotein B-100	FPEVDVLTK	+2y6	light	524.3	674.4	22.3
224	P04114	APOB_HUMAN	Apolipoprotein B-100	FPEVDVLTK	+2y7	light	524.3	803.5	22.3
225	P04114	APOB_HUMAN	Apolipoprotein B-100	FPEVDVLTK	+2y8+2	light	524.3	450.8	22.3
226	P04114	APOB_HUMAN	Apolipoprotein B-100	GFEPTLEALFGK	+2y6	light	654.845	664.366	30.53
227	P04114	APOB_HUMAN	Apolipoprotein B-100	GFEPTLEALFGK	+2y9	light	654.8	975.6	30.53
228	P04114	APOB_HUMAN	Apolipoprotein B-100	GFEPTLEALFGK	+2y9+2	light	654.8	488.3	30.53
229	P04114	APOB_HUMAN	Apolipoprotein B-100	SVSLPSLDPASAK	+2y5	light	636.346	473.272	21.69
230	P04114	APOB_HUMAN	Apolipoprotein B-100	SVSLPSLDPASAK	+2y9	light	636.346	885.468	21.69
231	P04114	APOB_HUMAN	Apolipoprotein B-100	SVSLPSLDPASAK	+2y9+2	light	636.346	443.237	21.69
232	P04114	APOB_HUMAN	Apolipoprotein B-100	TEVIPPLIENR	+2y6	light	640.864	741.425	22.73
233	P04114	APOB_HUMAN	Apolipoprotein B-100	TEVIPPLIENR	+2y7	light	640.864	838.478	22.73
234	P04114	APOB_HUMAN	Apolipoprotein B-100	TEVIPPLIENR	+2y8	light	640.864	951.562	22.73
235	P04217	A1BG_HUMAN	Alpha-1B-glycoprotein	HQFLLTGDTQGR	+2y7	light	686.852	734.343	16.29
236	P04217	A1BG_HUMAN	Alpha-1B-glycoprotein	HQFLLTGDTQGR	+3y6	light	458.237	633.295	16.29
237	P04217	A1BG_HUMAN	Alpha-1B-glycoprotein	HQFLLTGDTQGR	+3y7	light	458.237	734.343	16.29
238	P04217	A1BG_HUMAN	Alpha-1B-glycoprotein	HQFLLTGDTQGR	+3y7+2	light	458.237	367.675	16.29
239	P04217	A1BG_HUMAN	Alpha-1B-glycoprotein	LLELTGPK	+2y5	light	435.768	515.319	18.7
240	P04217	A1BG_HUMAN	Alpha-1B-glycoprotein	LLELTGPK	+2y6	light	435.768	644.361	18.7
241	P04217	A1BG_HUMAN	Alpha-1B-glycoprotein	LLELTGPK	+2y7	light	435.768	757.445	18.7
242	P04217	A1BG_HUMAN	Alpha-1B-glycoprotein	NGVAQEPVHLDSPAIK	+3y10+2	light	558.965	538.809	18.08
243	P04217	A1BG_HUMAN	Alpha-1B-glycoprotein	NGVAQEPVHLDSPAIK	+3y12+2	light	558.965	667.359	18.09
244	P04217	A1BG_HUMAN	Alpha-1B-glycoprotein	NGVAQEPVHLDSPAIK	+3y13+2	light	558.965	702.878	18.09
245	P04275	VWF_HUMAN	von Willebrand factor	ILAGPAGDSNVVK	+2y11+2	light	620.848	507.764	15.5
246	P04275	VWF_HUMAN	von Willebrand factor	ILAGPAGDSNVVK	+2y7	light	620.848	718.373	15.5
247	P04275	VWF_HUMAN	von Willebrand factor	ILAGPAGDSNVVK	+2y9	light	620.848	886.463	15.5
248	P04278	SHBG_HUMAN	Sex hormone-binding globulin	VVLSQGSK	+2y5	light	409.243	506.257	11.92
249	P04278	SHBG_HUMAN	Sex hormone-binding globulin	VVLSQGSK	+2y6	light	409.243	619.341	11.92
250	P04278	SHBG_HUMAN	Sex hormone-binding globulin	VVLSQGSK	+2y7	light	409.243	718.409	11.92
251	P05155	IC1_HUMAN	Plasma protease C1 inhibitor	GVTSVSQIFHSPDLAIR	+3y12+2	light	609.664	692.373	26.18
252	P05155	IC1_HUMAN	Plasma protease C1 inhibitor	GVTSVSQIFHSPDLAIR	+3y14+2	light	609.664	785.423	26.18
253	P05155	IC1_HUMAN	Plasma protease C1 inhibitor	GVTSVSQIFHSPDLAIR	+3y15+2	light	609.664	835.947	26.18
254	P05546	HEP2_HUMAN	Heparin cofactor 2	QFPILLDFK	+2y4	light	560.824	522.292	30.7
255	P05546	HEP2_HUMAN	Heparin cofactor 2	QFPILLDFK	+2y5	light	560.824	635.376	30.7
256	P05546	HEP2_HUMAN	Heparin cofactor 2	QFPILLDFK	+2y7	light	560.824	845.513	30.7
257	P05546	HEP2_HUMAN	Heparin cofactor 2	SVNDLYIQK	+2y4	light	540.29	551.319	15.76
258	P05546	HEP2_HUMAN	Heparin cofactor 2	SVNDLYIQK	+2y5	light	540.29	664.403	15.76
259	P05546	HEP2_HUMAN	Heparin cofactor 2	SVNDLYIQK	+2y7	light	540.29	893.473	15.75
260	P05546	HEP2_HUMAN	Heparin cofactor 2	TLEAQLTPR	+2y5	light	514.79	614.362	16.06
261	P05546	HEP2_HUMAN	Heparin cofactor 2	TLEAQLTPR	+2y6	light	514.79	685.399	16.06
262	P05546	HEP2_HUMAN	Heparin cofactor 2	TLEAQLTPR	+2y7	light	514.79	814.442	16.06
263	P06396	GELS_HUMAN	Gelsolin	AGALNSNDAFVLK	+2y6	light	660.351	692.398	20.95
264	P06396	GELS_HUMAN	Gelsolin	AGALNSNDAFVLK	+2y7	light	660.351	806.441	20.95
265	P06396	GELS_HUMAN	Gelsolin	AGALNSNDAFVLK	+2y8	light	660.351	893.473	20.95
266	P06396	GELS_HUMAN	Gelsolin	TASDFITK	+2y4	light	441.732	508.313	13.32
267	P06396	GELS_HUMAN	Gelsolin	TASDFITK	+2y6	light	441.732	710.372	13.32
268	P06396	GELS_HUMAN	Gelsolin	TASDFITK	+2y7	light	441.732	781.409	13.31
269	P06396	GELS_HUMAN	Gelsolin	TGAQELLR	+2y4	light	444.251	530.33	14.71
270	P06396	GELS_HUMAN	Gelsolin	TGAQELLR	+2y5	light	444.251	658.388	14.71
271	P06396	GELS_HUMAN	Gelsolin	TGAQELLR	+2y6	light	444.251	729.425	14.71
272	P06396	GELS_HUMAN	Gelsolin	YIETDPANR	+2y4	light	539.762	457.252	9.21
273	P06396	GELS_HUMAN	Gelsolin	YIETDPANR	+2y6	light	539.762	673.326	9.21
274	P06396	GELS_HUMAN	Gelsolin	YIETDPANR	+2y7	light	539.762	802.369	9.21
275	P06727	APOA4_HUMAN	Apolipoprotein A-IV	ISASAEELR	+2y6	light	488.259	704.357	12.78
276	P06727	APOA4_HUMAN	Apolipoprotein A-IV	ISASAEELR	+2y7	light	488.259	775.394	12.78
277	P06727	APOA4_HUMAN	Apolipoprotein A-IV	ISASAEELR	+2y8	light	488.259	862.427	12.78
278	P06727	APOA4_HUMAN	Apolipoprotein A-IV	LGEVNTYAGDLQK	+2y5	light	704.359	560.304	16.95
279	P06727	APOA4_HUMAN	Apolipoprotein A-IV	LGEVNTYAGDLQK	+2y6	light	704.359	631.341	16.95
280	P06727	APOA4_HUMAN	Apolipoprotein A-IV	LGEVNTYAGDLQK	+2y7	light	704.359	794.404	16.95
281	P06727	APOA4_HUMAN	Apolipoprotein A-IV	LLPHANEVSQK	+3y7	light	412.563	775.394	11.17
282	P06727	APOA4_HUMAN	Apolipoprotein A-IV	LLPHANEVSQK	+3y8+2	light	412.563	456.73	11.17
283	P06727	APOA4_HUMAN	Apolipoprotein A-IV	LLPHANEVSQK	+3y9+2	light	412.563	505.257	11.17
284	P06727	APOA4_HUMAN	Apolipoprotein A-IV	SLAPYAQDTQEK	+2y10+2	light	675.83	575.772	12.7
285	P06727	APOA4_HUMAN	Apolipoprotein A-IV	SLAPYAQDTQEK	+2y7	light	675.83	819.384	12.7
286	P06727	APOA4_HUMAN	Apolipoprotein A-IV	SLAPYAQDTQEK	+2y9+2	light	675.83	540.254	12.7
287	P08514	ITA2B_HUMAN	Integrin alpha-IIb	IVLLDVPVR	+2y5	light	512.332	585.336	25.36
288	P08514	ITA2B_HUMAN	Integrin alpha-IIb	IVLLDVPVR	+2y6	light	512.332	698.42	25.36
289	P08514	ITA2B_HUMAN	Integrin alpha-IIb	IVLLDVPVR	+2y7	light	512.332	811.504	25.36
290	P08603	CFAH_HUMAN	Complement factor H	IDVHLVPDR	+3y3	light	355.201	387.199	17.92
291	P08603	CFAH_HUMAN	Complement factor H	IDVHLVPDR	+3y4	light	355.201	486.267	17.93
292	P08603	CFAH_HUMAN	Complement factor H	IDVHLVPDR	+3y5	light	355.201	599.351	17.93
293	P08603	CFAH_HUMAN	Complement factor H	SPDVINGSPISQK	+2y7	light	671.354	716.394	15.99
294	P08603	CFAH_HUMAN	Complement factor H	SPDVINGSPISQK	+2y8	light	671.354	830.437	15.99
295	P08603	CFAH_HUMAN	Complement factor H	SPDVINGSPISQK	+2y9	light	671.354	943.521	15.99
296	P08603	CFAH_HUMAN	Complement factor H	SSNLIILEEHLK	+2y5	light	698.396	655.341	23.1
297	P08603	CFAH_HUMAN	Complement factor H	SSNLIILEEHLK	+2y6	light	698.396	768.425	23.1
298	P08603	CFAH_HUMAN	Complement factor H	SSNLIILEEHLK	+2y7	light	698.396	881.509	23.09
299	P08697	A2AP_HUMAN	Alpha-2-antiplasmin	DFLQSLK	+2y3	light	425.7	347.2	21.66
300	P08697	A2AP_HUMAN	Alpha-2-antiplasmin	DFLQSLK	+2y4	light	425.737	475.287	21.66
301	P08697	A2AP_HUMAN	Alpha-2-antiplasmin	DFLQSLK	+2y5	light	425.737	588.372	21.66
302	P08697	A2AP_HUMAN	Alpha-2-antiplasmin	FDPSLTQR	+2y4	light	482.248	517.309	14.67
303	P08697	A2AP_HUMAN	Alpha-2-antiplasmin	FDPSLTQR	+2y5	light	482.248	604.341	14.67
304	P08697	A2AP_HUMAN	Alpha-2-antiplasmin	FDPSLTQR	+2y6	light	482.248	701.394	14.67
305	P08697	A2AP_HUMAN	Alpha-2-antiplasmin	LGNQEPGGQTALK	+2y7	light	656.846	674.383	11.2
306	P08697	A2AP_HUMAN	Alpha-2-antiplasmin	LGNQEPGGQTALK	+2y8	light	656.846	771.436	11.2
307	P08697	A2AP_HUMAN	Alpha-2-antiplasmin	LGNQEPGGQTALK	+2y9	light	656.846	900.479	11.2
308	P09871	C1S_HUMAN	Complement C1s subcomponent	TNFDNDIALVR	+2y5	light	639.328	571.393	21.44
309	P09871	C1S_HUMAN	Complement C1s subcomponent	TNFDNDIALVR	+2y6	light	639.328	686.42	21.43
310	P09871	C1S_HUMAN	Complement C1s subcomponent	TNFDNDIALVR	+2y7	light	639.328	800.462	21.43
311	P09871	C1S_HUMAN	Complement C1s subcomponent	TNFDNDIALVR	+2y8	light	639.328	915.489	21.43
312	P0C0L4	CO4A_HUMAN	Complement C4-A	DHAVDLIQK	+2y5	light	519.8	616.4	14.5
313	P0C0L4	CO4A_HUMAN	Complement C4-A	DHAVDLIQK	+2y6	light	519.8	715.3	14.5
314	P0C0L4	CO4A_HUMAN	Complement C4-A	DHAVDLIQK	+2y7	light	519.8	786.5	14.5
315	P0C0L5	CO4B_HUMAN	Complement C4-B	VGDTLNLNLR	+2y5	light	557.8	629.4	21.38
316	P0C0L5	CO4B_HUMAN	Complement C4-B	VGDTLNLNLR	+2y6	light	557.8	742.5	21.38
317	P0C0L5	CO4B_HUMAN	Complement C4-B	VGDTLNLNLR	+2y7	light	557.8	843.5	21.38
318	P10909	CLUS_HUMAN	Clusterin	EIQNAVNGVK	+2y5	light	536.293	516.314	11.72
319	P10909	CLUS_HUMAN	Clusterin	EIQNAVNGVK	+2y6	light	536.293	587.351	11.72
320	P10909	CLUS_HUMAN	Clusterin	EIQNAVNGVK	+2y7	light	536.293	701.394	11.72
321	P10909	CLUS_HUMAN	Clusterin	IDSLLENDR	+2y4	light	537.775	533.231	16.3
322	P10909	CLUS_HUMAN	Clusterin	IDSLLENDR	+2y5	light	537.775	646.315	16.3
323	P10909	CLUS_HUMAN	Clusterin	IDSLLENDR	+2y6	light	537.775	759.4	16.3
324	P10909	CLUS_HUMAN	Clusterin	IDSLLENDR	+2y7	light	537.775	846.432	16.3
325	P10909	CLUS_HUMAN	Clusterin	TLLSNLEEAK	+2y6	light	559.309	703.362	21.89
326	P10909	CLUS_HUMAN	Clusterin	TLLSNLEEAK	+2y7	light	559.309	790.394	21.88
327	P10909	CLUS_HUMAN	Clusterin	TLLSNLEEAK	+2y8	light	559.309	903.478	21.88
328	P19823	ITIH2_HUMAN	Inter-alpha-trypsin inhibitor heavy chain H2	IYLQPGR	+2y4	light	423.745	457.252	13.62
329	P19823	ITIH2_HUMAN	Inter-alpha-trypsin inhibitor heavy chain H2	IYLQPGR	+2y5	light	423.745	570.336	13.62
330	P19823	ITIH2_HUMAN	Inter-alpha-trypsin inhibitor heavy chain H2	IYLQPGR	+2y6	light	423.745	733.399	13.62
331	P19823	ITIH2_HUMAN	Inter-alpha-trypsin inhibitor heavy chain H2	SLAPTAAAK	+2y5	light	415.243	461.272	7
332	P19823	ITIH2_HUMAN	Inter-alpha-trypsin inhibitor heavy chain H2	SLAPTAAAK	+2y6	light	415.243	558.325	7
333	P19823	ITIH2_HUMAN	Inter-alpha-trypsin inhibitor heavy chain H2	SLAPTAAAK	+2y7	light	415.243	629.362	7
334	P19827	ITIH1_HUMAN	Inter-alpha-trypsin inhibitor heavy chain H1	AAISGENAGLVR	+2y6	light	579.317	629.373	14.6
335	P19827	ITIH1_HUMAN	Inter-alpha-trypsin inhibitor heavy chain H1	AAISGENAGLVR	+2y8	light	579.317	815.437	14.6
336	P19827	ITIH1_HUMAN	Inter-alpha-trypsin inhibitor heavy chain H1	AAISGENAGLVR	+2y9	light	579.317	902.469	14.6
337	P19827	ITIH1_HUMAN	Inter-alpha-trypsin inhibitor heavy chain H1	VTYDVSR	+2y4	light	420.217	476.246	8.75
338	P19827	ITIH1_HUMAN	Inter-alpha-trypsin inhibitor heavy chain H1	VTYDVSR	+2y5	light	420.217	639.31	8.75
339	P19827	ITIH1_HUMAN	Inter-alpha-trypsin inhibitor heavy chain H1	VTYDVSR	+2y6	light	420.217	740.357	8.75
340	P25311	ZA2G_HUMAN	Zinc-alpha-2-glycoprotein	YSLTYIYTGLSK	+2y5	light	704.872	505.298	24.97
341	P25311	ZA2G_HUMAN	Zinc-alpha-2-glycoprotein	YSLTYIYTGLSK	+2y6	light	704.872	668.361	24.97
342	P25311	ZA2G_HUMAN	Zinc-alpha-2-glycoprotein	YSLTYIYTGLSK	+2y7	light	704.872	781.445	24.97
343	P25311	ZA2G_HUMAN	Zinc-alpha-2-glycoprotein	YSLTYIYTGLSK	+2y8	light	704.872	944.509	24.97
344	P32119	PRDX2_HUMAN	Peroxiredoxin-2	LSEDYGVLK	+2y6	light	512.271	694.377	16.9
345	P32119	PRDX2_HUMAN	Peroxiredoxin-2	LSEDYGVLK	+2y7	light	512.271	823.42	16.9
346	P32119	PRDX2_HUMAN	Peroxiredoxin-2	LSEDYGVLK	+2y8	light	512.271	910.452	16.9
347	P43652	AFAM_HUMAN	Afamin	FLVNLVK	+2y4	light	416.768	473.308	23.97
348	P43652	AFAM_HUMAN	Afamin	FLVNLVK	+2y5	light	416.768	572.377	23.97
349	P43652	AFAM_HUMAN	Afamin	FLVNLVK	+2y6	light	416.768	685.461	23.97
350	P43652	AFAM_HUMAN	Afamin	IAPQLSTEELVSLGEK	+3y5	light	571.98	533.293	25.16
351	P43652	AFAM_HUMAN	Afamin	IAPQLSTEELVSLGEK	+3y6	light	571.98	632.361	25.16
352	P43652	AFAM_HUMAN	Afamin	IAPQLSTEELVSLGEK	+3y7	light	571.98	745.445	25.16
353	P51884	LUM_HUMAN	Lumican	SLEDLQLTHNK	+2y6	light	649.341	740.405	16.65
354	P51884	LUM_HUMAN	Lumican	SLEDLQLTHNK	+2y7	light	649.341	853.489	16.65
355	P51884	LUM_HUMAN	Lumican	SLEDLQLTHNK	+2y8	light	649.341	968.516	16.65
356	P69905	HBA_HUMAN	Hemoglobin subunit alpha	FLASVSTVLTSK	+2y7	light	626.861	735.425	23.53
357	P69905	HBA_HUMAN	Hemoglobin subunit alpha	FLASVSTVLTSK	+2y8	light	626.861	834.493	23.53
358	P69905	HBA_HUMAN	Hemoglobin subunit alpha	FLASVSTVLTSK	+2y9	light	626.861	921.525	23.53
359	P69905	HBA_HUMAN	Hemoglobin subunit alpha	VGAHAGEYGAEALER	+3y4	light	510.583	488.283	13.98
360	P69905	HBA_HUMAN	Hemoglobin subunit alpha	VGAHAGEYGAEALER	+3y5	light	510.583	617.325	13.98
361	P69905	HBA_HUMAN	Hemoglobin subunit alpha	VGAHAGEYGAEALER	+3y7	light	510.583	745.384	13.98
362	Q14624	ITIH4_HUMAN	Inter-alpha-trypsin inhibitor heavy chain H4	LALDNGGLAR	+2y6	light	500.283	587.326	16.87
363	Q14624	ITIH4_HUMAN	Inter-alpha-trypsin inhibitor heavy chain H4	LALDNGGLAR	+2y7	light	500.283	702.353	16.87
364	Q14624	ITIH4_HUMAN	Inter-alpha-trypsin inhibitor heavy chain H4	LALDNGGLAR	+2y8	light	500.283	815.437	16.87
