## Supplementary material for "A targeted LC MS/MS assay of a health surveillance panel and its application to chronic kidney disease": TableS5

### Sheet: Table S5. Ion Ratios
UniProt ID	Protein Name	Peptide Sequence	Quantifier Ion	Qualifier Ion 1	Qualifier Ion 2	Ion Ratio		Ion Ratio CV
			Tr1	Tr2	Tr3	Tr2/Tr1	Tr3/Tr1	Tr2/Tr1	Tr3/Tr1
O14791	APOL1	LNILNNNYK	+2y6	+2y5	+2y7	0.764921	0.659632	3.94988	4.90521
P00734	THRB	ELLESYIDGR	+2y6	+2y7	+2y5	0.570685	0.439704	8.53558	8.5954
P00734	THRB	ETAASLLQAGYK	+2y6	+2y7	+2y5	0.503137	0.482833	4.75908	5.78701
P00734	THRB	VTGWGNLK	+2y6	+2y7	+2y5	0.386648	0.122571	10.1452	12.2707
P00736	C1R	YTTEIIK	+2y5	+2y6	+2y2	0.55076	0.246491	9.28759	11.3804
P00738	HPT	TEGDGVYTLNDK	+2y6	+2y5	+2y8	0.528722	0.24273	9.43399	15.618
P00738	HPT	VGYVSGWGR	+2y5	+2y4	+2y6	0.298026	0.283481	7.15331	7.31949
P00742	FA10	NTEQEEGGEAVHEVEVVIK	+3y14+2	+3y17+2	+3y16+2	0.304183	0.36884	36.7397	53.9575
P00747	PLMN	LFLEPTR	+2y5	+2y3	+2y4	0.236137	0.227176	5.73995	4.6872
P00747	PLMN	LSSPAVITDK	+2y7	+2y8	+2y7+2	0.892066	0.813312	10.4844	10.4495
P00748	FA12	EQPPSLTR	+2y6	+2y5	+2y4	0.651902	0.195332	3.74538	5.15099
P00751	CFAB	ALFVSEEEK	+2y7	+2y5	+2y6	0.867933	0.629	7.14744	7.87282
P00751	CFAB	EELLPAQDIK	+2y6	+2y7	+2y4	0.0968229	0.0352487	11.5549	14.737
P01008	ANT3	IEDGFSLK	+2y6	+2y7	+2y5	0.668786	0.437376	5.51272	11.7642
P01009	A1AT	LQHLENELTHDIITK	+3y13+3	+3y13+2	+3y12+2	0.708141	0.317748	5.6489	5.86195
P01009	A1AT	QINDYVEK	+2y6	+2y4	+2y5	0.95712	0.39726	8.45756	15.5564
P01009	A1AT	SVLGQLGITK	+2y8	+2y7	+2y8+2	0.696526	0.370925	3.56844	5.9518
P01011	AACT	ADLSGITGAR	+2y6	+2y7	+2y8	0.759203	0.156437	5.52447	9.36192
P01011	AACT	EIGELYLPK	+2y2	+2y7	+2y5	0.399363	0.366733	5.25892	6.0099
P01011	AACT	EQLSLLDR	+2y5	+2y6	+2y4	0.636645	0.450211	5.33397	4.36071
P01011	AACT	NLAVSQVVHK	+2y8	+2y7	+2y6	0.684949	0.678967	10.5281	11.3503
P01019	ANGT	LQAILGVPWK	+2y3	+2y8	+2y5	0.373846	0.371975	6.36408	7.40102
P01019	ANGT	SLDFTELDVAAEK	+2y6	+2y4	+2y7	0.739854	0.726802	11.0177	9.4995
P01023	A2MG	NEDSLVFVQTDK	+2y6	+2y7	+2y5	0.654428	0.392323	5.91219	6.60841
P01023	A2MG	SDIAPVAR	+2y4	+2y5	+2y6	0.693435	0.16984	3.38021	4.30484
P01023	A2MG	TEHPFTVEEFVLPK	+3y7	+3y6	+3y5	0.890044	0.733572	3.07719	4.07729
P01024	CO3	ISLPESLK	+2y5	+2y7	+2y6	0.571475	0.456822	7.33889	7.36147
P01024	CO3	TGLQEVEVK	+2y6	+2y5	+2y4	0.697657	0.191113	11.1285	12.0053
P01031	CO5	LQGTLPVEAR	+2y5	+2y8	+2y6	0.837415	0.150824	7.88914	11.7508
P01871	IGHM	GFPSVLR	+2y5	+2y5+2	+2y4	0.614521	0.512588	5.12379	6.37705
P01871	IGHM	QVGSGVTTDQVQAEAK	+2y8	+2y5	+2y9	0.822508	0.486522	12.4579	14.5971
P01876	IGHA1	TPLTATLSK	+2y6	+2y7	+2y5	0.741407	0.316492	7.89725	7.29181
P02647	APOA1	ATEHLSTLSEK	+3y8+2	+3y9+2	+3y6	0.910071	0.341622	4.62304	3.39701
P02647	APOA1	DLATVYVDVLK	+2y6	+2y8	+2y7	0.828726	0.76443	4.57466	2.92966
P02647	APOA1	THLAPYSDELR	+2y7	+2y8	+2y9	0.646278	0.162057	6.6667	5.91509
P02647	APOA1	VQPYLDDFQK	+2y6	+2y8	+2y5	0.938825	0.585559	6.87582	7.93585
P02647	APOA1	VSFLSALEEYTK	+2y8	+2y7	+2y6	0.361662	0.33795	3.08641	3.1165
P02649	APOE	AATVGSLAGQPLQER	+2y7	+2y8	+2y5	0.743749	0.653691	11.3001	7.9818
P02649	APOE	LGPLVEQGR	+2y5	+2y4	+2y7	0.532577	0.136151	9.1942	15.5672
P02649	APOE	SELEEQLTPVAEETR	+2y7	+2y8	+2y5	0.544051	0.256578	6.34826	9.75132
P02652	APOA2	EQLTPLIK	+2y4	+2y5	+2y6	0.464117	0.444568	5.84227	4.33392
P02652	APOA2	SPELQAEAK	+2y5	+2y6	+2y7	0.899247	0.858479	12.0146	9.71826
P02654	APOC1	EFGNTLEDK	+2y4	+2y5	+2y7	0.912923	1.05669	6.7491	6.10672
P02654	APOC1	EWFSETFQK	+2y6	+2y7	+2y4	0.711679	0.318306	4.08588	6.32801
P02654	APOC1	TPDVSSALDK	+2y6	+2y8	+2y7	0.521567	0.294345	8.11075	7.08451
P02655	APOC2	TAAQNLYEK	+2y7	+2y6	+2y5	0.259115	0.270171	8.09144	27.4605
P02655	APOC2	TYLPAVDEK	+2y6	+2y7	+2y5	0.494386	0.0194799	4.21411	16.3337
P02656	APOC3	GWVTDGFSSLK	+2b2	+2y8	+2y7	0.756013	0.209892	4.97563	5.67841
P02671	FIBA	NSLFEYQK	+2y5	+2y6	+2y4	0.45153	0.238579	45.2594	7.38735
P02671	FIBA	VQHIQLLQK	+2y7	+2y6	+2y5	0.544121	0.295632	8.77895	10.3287
P02741	CRP	ESDTSYVSLK	+2y5	+2y4	+2y6	0.664434	0.00855696	4.14903	32.0089
P02741	CRP	GYSIFSYATK	+2y6	+2b3	+2y8	0.374745	0.316932	3.91981	5.57578
P02748	CO9	VVEESELAR	+2y7	+2y6	+2y5	0.246147	0.203215	5.55968	5.25513
P02750	A2GL	ALGHLDLSGNR	+2y7	+2y6	+2y5	0.84312	0.383439	7.66643	8.69165
P02750	A2GL	DLLLPQPDLR	+2y6	+2y7	+2y8	0.119663	0.017833	5.14377	12.248
P02760	AMBP	ETLLQDFR	+2y4	+2y5	+2y6	0.391077	0.182117	6.57119	11.005
P02763	A1AG1	SDVVYTDWK	+2y5	+2y7	+2y6	0.245935	0.233529	7.44315	9.42474
P02765	FETUA	HTLNQIDEVK	+2y8	+2y7	+2y3	0.351285	0.240746	7.52379	11.7754
P02768	ALBU	DLGEENFK	+2y6	+2y4	+2y5	0.0842232	0.0619965	5.38115	6.11911
P02768	ALBU	FQNALLVR	+2y6	+2y5	+2y4	0.188325	0.179535	3.17908	3.88302
P02774	VTDB	VLEPTLK	+2y5	+2y4	+2y6	0.434276	0.392336	4.09577	6.52695
P02774	VTDB	YTFELSR	+2y5	+2y6	+2y4	0.258084	0.234315	3.64612	5.56429
P02787	TRFE	DGAGDVAFVK	+2y7	+2y5	+2y4	0.238332	0.205	5.20595	8.2675
P02787	TRFE	DSAHGFLK	+2y6	+2y4	+2y5	0.82582	0.47573	7.57952	43.4611
P02787	TRFE	EGYYGYTGAFR	+2y7	+2y8	+2y6	0.445839	0.296438	11.4777	20.4615
P02787	TRFE	SASDLTWDNLK	+2y6	+2y5	+2y7	0.625254	0.271815	11.6349	14.6964
P02790	HEMO	NFPSPVDAAFR	+2y9	+2y7	+2y8	0.452301	0.138502	4.13671	4.93837
P02790	HEMO	SGAQATWTELPWPHEK	+3y6	+3y4	+3y7	0.53369	0.19675	7.83356	9.2517
P03952	KLKB1	YSPGGTPTAIK	+2y9+2	+2y9	+2y8	0.153343	0.128188	7.99876	6.43391
P04003	C4BPA	EDVYVVGTVLR	+2y6	+2y7	+2y8	0.521715	0.420156	7.70865	6.91319
P04004	VTNC	FEDGVLDPDYPR	+2y7	+2y5	+2y6	0.750856	0.540331	10.8522	10.2127
P04114	APOB	FPEVDVLTK	+2y8+2	+2y7	+2y6	0.132955	0.100862	4.48872	5.34726
P04114	APOB	GFEPTLEALFGK	+2y9+2	+2y9	+2y6	0.307687	0.141053	1.85771	3.35223
P04114	APOB	SVSLPSLDPASAK	+2y9	+2y9+2	+2y5	0.28829	0.274057	11.7076	9.47993
P04114	APOB	TEVIPPLIENR	+2y7	+2y6	+2y8	0.0953325	0.0908178	7.92063	5.60571
P04217	A1BG	HQFLLTGDTQGR	+3y6	+3y7	+3y7+2	0.819713	0.641891	18.8501	15.931
P04217	A1BG	LLELTGPK	+2y6	+2y7	+2y5	0.240608	0.0857353	8.6349	10.9991
P04217	A1BG	NGVAQEPVHLDSPAIK	+3y13+2	+3y12+2	+3y10+2	0.131599	0.0580923	8.26409	12.3336
P04275	VWF	ILAGPAGDSNVVK	+2y9	+2y7	+2y11+2	0.761195	0.41053	4.23444	4.55975
P04278	SHBG	VVLSQGSK	+2y6	+2y5	+2y7	0.270979	0.085936	44.3845	40.1831
P05155	IC1	GVTSVSQIFHSPDLAIR	+3y12+2	+3y15+2	+3y14+2	0.781305	0.447366	3.99824	3.94776
P05546	HEP2	QFPILLDFK	+2y7	+2y5	+2y4	0.352128	0.174963	1.13821	1.42694
P05546	HEP2	SVNDLYIQK	+2y7	+2y4	+2y5	0.172174	0.163513	13.8283	13.7924
P05546	HEP2	TLEAQLTPR	+2y7	+2y6	+2y5	0.492807	0.263727	6.06658	7.44313
P06396	GELS	AGALNSNDAFVLK	+2y8	+2y7	+2y6	0.523315	0.233252	5.81995	8.04489
P06396	GELS	TASDFITK	+2y6	+2y7	+2y4	0.117491	0.105548	7.3491	13.7166
P06396	GELS	TGAQELLR	+2y5	+2y6	+2y4	0.645032	1.09255	15.154	15.4832
P06396	GELS	YIETDPANR	+2y7	+2y4	+2y6	0.513563	0.313386	8.40154	2.96519
P06727	APOA4	ISASAEELR	+2y7	+2y8	+2y6	0.836845	0.5812	10.4915	9.34252
P06727	APOA4	LGEVNTYAGDLQK	+2y7	+2y6	+2y5	0.997576	0.703367	8.9581	7.6365
P06727	APOA4	LLPHANEVSQK	+3y9+2	+3y8+2	+3y7	0.0930275	0.0610599	11.0435	10.4971
P06727	APOA4	SLAPYAQDTQEK	+2y9+2	+2y7	+2y10+2	0.265344	0.214912	8.37675	9.2852
P08514	ITA2B	IVLLDVPVR	+2y7	+2y5	+2y6	0.543228	0.417595	2.79263	2.58452
P08603	CFAH	IDVHLVPDR	+3y3	+3y5	+3y4	0.722449	0.586775	6.09399	7.12705
P08603	CFAH	SPDVINGSPISQK	+2y8	+2y9	+2y7	0.828022	0.491968	7.48067	7.08298
P08603	CFAH	SSNLIILEEHLK	+2y7	+2y6	+2y5	0.515585	0.196398	12.154	16.2188
P08697	A2AP	DFLQSLK	+2y5	+2y4	+2y3	0.149827	0.0681024	11.1712	10.1569
P08697	A2AP	FDPSLTQR	+2y6	+2y5	+2y4	0.600754	0.267404	4.72516	9.08059
P08697	A2AP	LGNQEPGGQTALK	+2y8	+2y9	+2y7	0.136311	0.0418333	2.4516	3.72631
P09871	C1S	TNFDNDIALVR	+2y8	+2y7	+2y5	0.943752	0.76061	17.4169	19.6885
P0C0L4	CO4A	DHAVDLIQK	+2y7	+2y6	+2y5	0.520931	0.382884	4.73944	6.33679
P0C0L5	CO4A	VGDTLNLNLR	+2y5	+2y6	+2y7	0.700989	0.0951672	6.24339	8.24746
P10909	CLUS	EIQNAVNGVK	+2y7	+2y5	+2y6	0.484727	0.294697	6.03266	6.50848
P10909	CLUS	IDSLLENDR	+2y5	+2y7	+2y4	0.785485	0.649506	4.76885	7.37304
P10909	CLUS	TLLSNLEEAK	+2y8	+2y7	+2y6	0.594352	0.135472	4.74831	4.84327
P19823	ITIH2	IYLQPGR	+2y5	+2y6	+2y4	0.234974	0.208604	6.85038	6.8332
P19823	ITIH2	SLAPTAAAK	+2y6	+2y7	+2y5	0.843871	0.00548876	1.75311	8.57151
P19827	ITIH1	AAISGENAGLVR	+2y9	+2y8	+2y6	0.535587	0.198597	6.52155	12.6333
P19827	ITIH1	VTYDVSR	+2y5	+2y4	+2y6	0.309713	0.246751	8.12277	6.45922
P25311	ZA2G	YSLTYIYTGLSK	+2y8	+2y7	+2y6	0.972086	0.740655	2.82498	4.69872
P32119	PRDX2	LSEDYGVLK	+2y7	+2y8	+2y6	0.849242	0.34244	3.18892	4.06326
P43652	AFAM	FLVNLVK	+2y5	+2y6	+2y4	0.191977	0.0905652	4.81126	15.1176
P43652	AFAM	IAPQLSTEELVSLGEK	+3y6	+3y5	+3y7	0.828103	0.339745	3.72774	4.76789
P51884	LUM	SLEDLQLTHNK	+2y8	+2y6	+2y7	0.840433	0.748686	17.8759	19.721
P69905	HBA	FLASVSTVLTSK	+2y7	+2y9	+2y8	0.604804	0.311481	5.28353	10.5825
P69905	HBA	VGAHAGEYGAEALER	+3y4	+3y5	+3y7	0.892573	0.13459	4.35883	9.87828
Q14624	ITIH4	LALDNGGLAR	+2y7	+2y8	+2y6	0.98452	0.699633	11.1322	9.39129
-	-	-	-	-	-
