## Supplementary material for "A targeted LC MS/MS assay of a health surveillance panel and its application to chronic kidney disease": TableS6

### Sheet: Table S6. CKD cohort
Sum of Area_Ratio_D_Avg/person
Protein	Peptide	Transition	Comparision between time points		Comparison between groups at each time point
			cases (T0 vs T1)1	controls (T0 vs T1)2	Cases vs controls (T0)3	Cases vs controls (T1)4
sp|O14791|APOL1_HUMAN	LNILNNNYK	+2y6	0.0140386	0.128057	0.82876	0.0618625
sp|O14791|APOL1_HUMAN	LNILNNNYK	+2y5	0.0110981	0.176503	0.680932	0.0999243
sp|O14791|APOL1_HUMAN	LNILNNNYK	+2y7	0.0138514	0.159599	0.595422	0.138726
sp|P00734|THRB_HUMAN	ELLESYIDGR	+2y6	0.160687	0.138507	0.700816	0.712487
sp|P00734|THRB_HUMAN	ELLESYIDGR	+2y7	0.148956	0.243967	0.502541	0.715485
sp|P00734|THRB_HUMAN	ELLESYIDGR	+2y5	0.241596	0.16365	0.931382	0.758553
sp|P00734|THRB_HUMAN	ETAASLLQAGYK	+2y6	0.191392	0.104615	0.741175	0.895118
sp|P00734|THRB_HUMAN	ETAASLLQAGYK	+2y7	0.268844	0.0584233	0.66358	0.670239
sp|P00734|THRB_HUMAN	ETAASLLQAGYK	+2y5	0.198421	0.0154276	0.854159	0.793098
sp|P00734|THRB_HUMAN	VTGWGNLK	+2y6	0.217209	0.0643983	0.678665	0.956577
sp|P00734|THRB_HUMAN	VTGWGNLK	+2y5	0.405865	0.803274	0.496657	0.987198
sp|P00734|THRB_HUMAN	VTGWGNLK	+2y7	0.316369	0.107618	0.84414	0.850571
sp|P00736|C1R_HUMAN	YTTEIIK	+2y5	0.0927823	0.158578	0.422996	0.963378
sp|P00736|C1R_HUMAN	YTTEIIK	+2y6	0.072302	0.194896	0.077104	0.695678
sp|P00736|C1R_HUMAN	YTTEIIK	+2y2	0.0221577	0.623007	0.0486884	0.731078
sp|P00736|C1R_HUMAN	YTTEIIK	+2y4	0.527936	0.894913	0.364506	0.734718
sp|P00738|HPT_HUMAN	TEGDGVYTLNDK	+2y6	0.0523298	0.517359	0.369984	0.0652897
sp|P00738|HPT_HUMAN	TEGDGVYTLNDK	+2y5	0.0641263	0.484525	0.427623	0.095074
sp|P00738|HPT_HUMAN	TEGDGVYTLNDK	+2y8	0.0197549	0.369607	0.522594	0.110679
sp|P00738|HPT_HUMAN	VGYVSGWGR	+2y5	0.220724	0.356417	0.682834	0.717242
sp|P00738|HPT_HUMAN	VGYVSGWGR	+2y4	0.244714	0.389086	0.737941	0.695797
sp|P00738|HPT_HUMAN	VGYVSGWGR	+2y6	0.191248	0.262262	0.68239	0.787805
sp|P00738|HPT_HUMAN	VGYVSGWGR	+2y8	0.241949	0.318755	0.721756	0.819543
sp|P00742|FA10_HUMAN	NTEQEEGGEAVHEVEVVIK	+3y14+2	0.221188	0.598354	0.6383	0.950199
sp|P00742|FA10_HUMAN	NTEQEEGGEAVHEVEVVIK	+3y16+2	#DIV/0!	0.305807	0.148244	0.927003
sp|P00742|FA10_HUMAN	NTEQEEGGEAVHEVEVVIK	+3y17+2	#DIV/0!	#DIV/0!	0.701493	0.0586978
sp|P00747|PLMN_HUMAN	LFLEPTR	+2y5	0.0779961	0.271311	0.141543	0.955881
sp|P00747|PLMN_HUMAN	LFLEPTR	+2y3	0.0336077	0.154664	0.173423	0.675414
sp|P00747|PLMN_HUMAN	LFLEPTR	+2y4	0.0771012	0.11816	0.186864	0.929212
sp|P00747|PLMN_HUMAN	LSSPAVITDK	+2y7	0.0567738	0.288742	0.112071	0.967972
sp|P00747|PLMN_HUMAN	LSSPAVITDK	+2y7+2	0.0894522	0.21723	0.145416	0.804396
sp|P00747|PLMN_HUMAN	LSSPAVITDK	+2y8	0.0843194	0.0960146	0.210976	0.690967
sp|P00748|FA12_HUMAN	EQPPSLTR	+2y6	0.0834102	0.114647	0.834467	0.278992
sp|P00748|FA12_HUMAN	EQPPSLTR	+2y4	0.173185	0.296319	0.950986	0.359337
sp|P00748|FA12_HUMAN	EQPPSLTR	+2y5	0.0615718	0.129845	0.876373	0.505216
sp|P00751|CFAB_HUMAN	ALFVSEEEK	+2y7	0.136641	0.330044	0.330094	0.966485
sp|P00751|CFAB_HUMAN	ALFVSEEEK	+2y5	0.10934	0.465057	0.0873256	0.70229
sp|P00751|CFAB_HUMAN	ALFVSEEEK	+2y6	0.19484	0.359603	0.341847	0.973652
sp|P00751|CFAB_HUMAN	EELLPAQDIK	+2y6	0.18098	0.187117	0.28081	0.706997
sp|P00751|CFAB_HUMAN	EELLPAQDIK	+2y7	0.487626	0.167929	0.838808	0.611274
sp|P00751|CFAB_HUMAN	EELLPAQDIK	+2y4	0.360901	0.135212	0.401381	0.43427
sp|P01008|ANT3_HUMAN	IEDGFSLK	+2y6	0.0450475	0.865285	0.0620254	0.840302
sp|P01008|ANT3_HUMAN	IEDGFSLK	+2y7	0.0333095	0.901159	0.056963	0.847724
sp|P01008|ANT3_HUMAN	IEDGFSLK	+2y5	0.00799096	0.641059	0.0298349	0.905205
sp|P01009|A1AT_HUMAN	LQHLENELTHDIITK	+3y13+3	0.0829575	0.391431	0.494132	0.384457
sp|P01009|A1AT_HUMAN	LQHLENELTHDIITK	+3y13+2	0.0826163	0.430826	0.453363	0.424857
sp|P01009|A1AT_HUMAN	LQHLENELTHDIITK	+3y12+2	0.0900278	0.180686	0.545976	0.59789
sp|P01009|A1AT_HUMAN	QINDYVEK	+2y6	0.0328939	0.496731	0.179704	0.434089
sp|P01009|A1AT_HUMAN	QINDYVEK	+2y4	0.0570578	0.716476	0.258957	0.413207
sp|P01009|A1AT_HUMAN	QINDYVEK	+2y5	0.0603371	0.979973	0.144233	0.370178
sp|P01009|A1AT_HUMAN	SVLGQLGITK	+2y8	0.0532057	0.37351	0.263102	0.527587
sp|P01009|A1AT_HUMAN	SVLGQLGITK	+2y7	0.058377	0.333419	0.274759	0.5749
sp|P01009|A1AT_HUMAN	SVLGQLGITK	+2y8+2	0.0873888	0.409185	0.289343	0.642538
sp|P01011|AACT_HUMAN	ADLSGITGAR	+2y6	0.19813	0.513814	0.227873	0.936634
sp|P01011|AACT_HUMAN	ADLSGITGAR	+2y7	0.226514	0.701592	0.284098	0.968918
sp|P01011|AACT_HUMAN	ADLSGITGAR	+2y8	0.173469	0.411506	0.20692	0.925176
sp|P01011|AACT_HUMAN	EIGELYLPK	+2y2	0.127037	0.429275	0.166406	0.941782
sp|P01011|AACT_HUMAN	EIGELYLPK	+2y7	0.132565	0.380418	0.152329	0.741373
sp|P01011|AACT_HUMAN	EIGELYLPK	+2y4	0.183571	0.392257	0.186897	0.746054
sp|P01011|AACT_HUMAN	EIGELYLPK	+2y5	0.194882	0.3407	0.232266	0.779918
sp|P01011|AACT_HUMAN	EQLSLLDR	+2y5	0.135662	0.431704	0.224485	0.98346
sp|P01011|AACT_HUMAN	EQLSLLDR	+2y6	0.150251	0.497626	0.247583	0.910539
sp|P01011|AACT_HUMAN	EQLSLLDR	+2y4	0.17814	0.371523	0.273311	0.868552
sp|P01011|AACT_HUMAN	NLAVSQVVHK	+2y8	0.263867	0.555978	0.185176	0.744547
sp|P01011|AACT_HUMAN	NLAVSQVVHK	+2y6	0.161632	0.845228	0.1683	0.968343
sp|P01011|AACT_HUMAN	NLAVSQVVHK	+2y7	0.198152	0.645659	0.247222	0.926824
sp|P01019|ANGT_HUMAN	LQAILGVPWK	+2y3	0.190499	0.197593	0.517246	0.799697
sp|P01019|ANGT_HUMAN	LQAILGVPWK	+2y5	0.184299	0.282056	0.49986	0.772626
sp|P01019|ANGT_HUMAN	LQAILGVPWK	+2y8	0.239877	0.21887	0.523548	0.766036
sp|P01019|ANGT_HUMAN	SLDFTELDVAAEK	+2y6	0.132323	0.208846	0.444116	0.644995
sp|P01019|ANGT_HUMAN	SLDFTELDVAAEK	+2y4	0.176732	0.0833304	0.584101	0.485643
sp|P01019|ANGT_HUMAN	SLDFTELDVAAEK	+2y7	0.239366	0.109906	0.549512	0.376606
sp|P01023|A2MG_HUMAN	NEDSLVFVQTDK	+2y6	0.23035	0.687257	0.574896	0.805792
sp|P01023|A2MG_HUMAN	NEDSLVFVQTDK	+2y7	0.168716	0.846749	0.439832	0.717818
sp|P01023|A2MG_HUMAN	NEDSLVFVQTDK	+2y5	0.0884179	0.631557	0.591882	0.557675
sp|P01023|A2MG_HUMAN	SDIAPVAR	+2y4	0.16824	0.958387	0.48887	0.708345
sp|P01023|A2MG_HUMAN	SDIAPVAR	+2y5	0.158028	0.915709	0.457776	0.751887
sp|P01023|A2MG_HUMAN	SDIAPVAR	+2y6	0.166159	0.736178	0.489497	0.82451
sp|P01023|A2MG_HUMAN	TEHPFTVEEFVLPK	+3y7	0.121609	0.573608	0.479725	0.730006
sp|P01023|A2MG_HUMAN	TEHPFTVEEFVLPK	+3y5	0.109801	0.646612	0.44144	0.701324
sp|P01023|A2MG_HUMAN	TEHPFTVEEFVLPK	+3y6	0.129927	0.630087	0.496776	0.690306
sp|P01024|CO3_HUMAN	ISLPESLK	+2y5	0.0356929	0.300651	0.625817	0.222594
sp|P01024|CO3_HUMAN	ISLPESLK	+2y7	0.0510357	0.14707	0.975255	0.225995
sp|P01024|CO3_HUMAN	ISLPESLK	+2y6	0.034516	0.168959	0.804329	0.226696
sp|P01024|CO3_HUMAN	TGLQEVEVK	+2y6	0.0682934	0.333146	0.838811	0.201345
sp|P01024|CO3_HUMAN	TGLQEVEVK	+2y5	0.048748	0.125841	0.73736	0.437237
sp|P01024|CO3_HUMAN	TGLQEVEVK	+2y4	0.0643179	0.198439	0.901461	0.225878
sp|P01031|CO5_HUMAN	LQGTLPVEAR	+2y5	0.13771	0.290777	0.520958	0.628809
sp|P01031|CO5_HUMAN	LQGTLPVEAR	+2y8	0.175584	0.53123	0.314376	0.773279
sp|P01031|CO5_HUMAN	LQGTLPVEAR	+2y6	0.276911	0.691764	0.501257	0.790204
sp|P01871|IGHM_HUMAN	GFPSVLR	+2y5	0.53399	0.0257721	0.698386	0.667331
sp|P01871|IGHM_HUMAN	GFPSVLR	+2y5+2	0.557984	0.0246579	0.719456	0.716065
sp|P01871|IGHM_HUMAN	GFPSVLR	+2y4	0.598675	0.034158	0.79896	0.710351
sp|P01871|IGHM_HUMAN	QVGSGVTTDQVQAEAK	+2y8	0.586118	0.0867176	0.751032	0.755683
sp|P01871|IGHM_HUMAN	QVGSGVTTDQVQAEAK	+2y5	0.452996	0.0105023	0.689731	0.715805
sp|P01871|IGHM_HUMAN	QVGSGVTTDQVQAEAK	+2y9	0.575538	0.0426296	0.821187	0.763211
sp|P01876|IGHA1_HUMAN	TPLTATLSK	+2y6	0.0245152	0.56877	0.865968	0.223283
sp|P01876|IGHA1_HUMAN	TPLTATLSK	+2y7	0.0135871	0.541425	0.918624	0.23317
sp|P01876|IGHA1_HUMAN	TPLTATLSK	+2y5	0.0159525	0.613439	0.940259	0.23965
sp|P02647|APOA1_HUMAN	ATEHLSTLSEK	+3y8+2	0.334116	0.225214	0.401346	0.837206
sp|P02647|APOA1_HUMAN	ATEHLSTLSEK	+3y9+2	0.334609	0.196975	0.393318	0.775675
sp|P02647|APOA1_HUMAN	ATEHLSTLSEK	+3y5	0.365814	0.265919	0.401809	0.802135
sp|P02647|APOA1_HUMAN	ATEHLSTLSEK	+3y6	0.34939	0.17904	0.466682	0.783024
sp|P02647|APOA1_HUMAN	DLATVYVDVLK	+2y6	0.186259	0.387483	0.705484	0.431543
sp|P02647|APOA1_HUMAN	DLATVYVDVLK	+2y5	0.216061	0.190477	0.87375	0.497358
sp|P02647|APOA1_HUMAN	DLATVYVDVLK	+2y7	0.186953	0.29667	0.727413	0.48018
sp|P02647|APOA1_HUMAN	DLATVYVDVLK	+2y8	0.187245	0.323004	0.730291	0.484717
sp|P02647|APOA1_HUMAN	DLATVYVDVLK	+2y9	0.179571	0.283487	0.736256	0.434198
sp|P02647|APOA1_HUMAN	THLAPYSDELR	+2y7	0.330496	0.210757	0.448364	0.824959
sp|P02647|APOA1_HUMAN	THLAPYSDELR	+2y8	0.236417	0.187551	0.368798	0.832264
sp|P02647|APOA1_HUMAN	THLAPYSDELR	+2y9	0.309504	0.0997379	0.435285	0.752416
sp|P02647|APOA1_HUMAN	VQPYLDDFQK	+2y6	0.292807	0.138729	0.492701	0.65811
sp|P02647|APOA1_HUMAN	VQPYLDDFQK	+2y5	0.399362	0.0938642	0.431707	0.587527
sp|P02647|APOA1_HUMAN	VQPYLDDFQK	+2y8	0.342775	0.264037	0.357471	0.815042
sp|P02647|APOA1_HUMAN	VSFLSALEEYTK	+2y8	0.317273	0.10528	0.711614	0.929708
sp|P02647|APOA1_HUMAN	VSFLSALEEYTK	+2y7	0.306108	0.168212	0.669966	0.859617
sp|P02647|APOA1_HUMAN	VSFLSALEEYTK	+2y6	0.315101	0.124445	0.64992	0.931648
sp|P02649|APOE_HUMAN	AATVGSLAGQPLQER	+2y7	0.46835	0.471349	0.381189	0.576195
sp|P02649|APOE_HUMAN	AATVGSLAGQPLQER	+2y8	0.235775	0.314448	0.250947	0.63566
sp|P02649|APOE_HUMAN	AATVGSLAGQPLQER	+2y5	0.662573	0.0588162	0.686358	0.545084
sp|P02649|APOE_HUMAN	LGPLVEQGR	+2y5	0.53443	0.213758	0.364748	0.433685
sp|P02649|APOE_HUMAN	LGPLVEQGR	+2y4	0.352314	0.423608	0.205762	0.588625
sp|P02649|APOE_HUMAN	LGPLVEQGR	+2y7	0.533413	0.149429	0.300748	0.40407
sp|P02649|APOE_HUMAN	SELEEQLTPVAEETR	+2y7	0.34323	0.274902	0.445719	0.6815
sp|P02649|APOE_HUMAN	SELEEQLTPVAEETR	+2y5	0.506288	0.742535	0.456513	0.861378
sp|P02649|APOE_HUMAN	SELEEQLTPVAEETR	+2y8	0.252462	0.410377	0.209671	0.700881
sp|P02652|APOA2_HUMAN	EQLTPLIK	+2y4	0.0682309	0.172338	0.231421	0.740696
sp|P02652|APOA2_HUMAN	EQLTPLIK	+2y5	0.0785533	0.141336	0.217523	0.808715
sp|P02652|APOA2_HUMAN	EQLTPLIK	+2y6	0.0866586	0.163351	0.224544	0.883227
sp|P02652|APOA2_HUMAN	SPELQAEAK	+2y5	0.070803	0.275801	0.188572	0.708657
sp|P02652|APOA2_HUMAN	SPELQAEAK	+2y6	0.0969297	0.245374	0.525849	0.867275
sp|P02652|APOA2_HUMAN	SPELQAEAK	+2y7	0.0945715	0.143957	0.581252	0.631089
sp|P02654|APOC1_HUMAN	EFGNTLEDK	+2y4	0.237664	0.17397	0.253935	0.5579
sp|P02654|APOC1_HUMAN	EFGNTLEDK	+2y5	0.179342	0.143807	0.130551	0.475338
sp|P02654|APOC1_HUMAN	EFGNTLEDK	+2y7	0.223081	0.153579	0.192954	0.535217
sp|P02654|APOC1_HUMAN	EWFSETFQK	+2y6	0.240436	0.131933	0.266422	0.603495
sp|P02654|APOC1_HUMAN	EWFSETFQK	+2y7	0.246481	0.128079	0.260606	0.498276
sp|P02654|APOC1_HUMAN	EWFSETFQK	+2y4	0.190544	0.0740292	0.202592	0.482236
sp|P02654|APOC1_HUMAN	TPDVSSALDK	+2y6	0.219832	0.0977357	0.491118	0.786619
sp|P02654|APOC1_HUMAN	TPDVSSALDK	+2y7	0.17978	0.0986853	0.518374	0.826977
sp|P02654|APOC1_HUMAN	TPDVSSALDK	+2y8	0.168682	0.161163	0.308278	0.880189
sp|P02655|APOC2_HUMAN	TAAQNLYEK	+2y7	0.484398	0.10055	0.293411	0.245893
sp|P02655|APOC2_HUMAN	TAAQNLYEK	+2y5	0.234091	0.929768	0.154764	0.862243
sp|P02655|APOC2_HUMAN	TAAQNLYEK	+2y6	0.61439	0.364942	0.17548	0.391979
sp|P02655|APOC2_HUMAN	TYLPAVDEK	+2y6	0.360918	0.145899	0.170051	0.265748
sp|P02655|APOC2_HUMAN	TYLPAVDEK	+2y7	0.377796	0.168032	0.168111	0.211413
sp|P02655|APOC2_HUMAN	TYLPAVDEK	+2y5	0.58294	0.306486	0.225787	0.347608
sp|P02656|APOC3_HUMAN	GWVTDGFSSLK	+2b2	0.875352	0.26407	0.208943	0.0710142
sp|P02656|APOC3_HUMAN	GWVTDGFSSLK	+2y8	0.813844	0.249988	0.240641	0.0688554
sp|P02656|APOC3_HUMAN	GWVTDGFSSLK	+2y7	0.83037	0.265437	0.181643	0.0567024
sp|P02671|FIBA_HUMAN	NSLFEYQK	+2y5	0.799157	0.317169	0.32221	0.591146
sp|P02671|FIBA_HUMAN	NSLFEYQK	+2y4	#DIV/0!	0.534311	0.320841	0.7224
sp|P02671|FIBA_HUMAN	NSLFEYQK	+2y6	0.299237	#DIV/0!	0.514178	0.244852
sp|P02671|FIBA_HUMAN	VQHIQLLQK	+2y7	#DIV/0!	0.86436	0.532611	#DIV/0!
sp|P02671|FIBA_HUMAN	VQHIQLLQK	+2y6	#DIV/0!	#DIV/0!	#DIV/0!	#DIV/0!
sp|P02671|FIBA_HUMAN	VQHIQLLQK	+2y5	#DIV/0!	#DIV/0!	#DIV/0!	#DIV/0!
sp|P02741|CRP_HUMAN	ESDTSYVSLK	+2y5	#DIV/0!	#DIV/0!	#DIV/0!	0.763444
sp|P02741|CRP_HUMAN	ESDTSYVSLK	+2y4	#DIV/0!	#DIV/0!	#DIV/0!	#DIV/0!
sp|P02741|CRP_HUMAN	ESDTSYVSLK	+2y6	#DIV/0!	#DIV/0!	#DIV/0!	#DIV/0!
sp|P02741|CRP_HUMAN	GYSIFSYATK	+2y6	0.564372	#DIV/0!	0.621825	#DIV/0!
sp|P02741|CRP_HUMAN	GYSIFSYATK	+2y8	0.391846	#DIV/0!	0.158529	0.730232
sp|P02741|CRP_HUMAN	GYSIFSYATK	+2b3	0.978619	0.725704	0.154457	0.244154
sp|P02748|CO9_HUMAN	VVEESELAR	+2y7	0.142861	0.619135	0.128076	0.628609
sp|P02748|CO9_HUMAN	VVEESELAR	+2y6	0.195543	0.444501	0.153574	0.522339
sp|P02748|CO9_HUMAN	VVEESELAR	+2y5	0.290709	0.758249	0.134846	0.55793
sp|P02750|A2GL_HUMAN	ALGHLDLSGNR	+2y7	0.88214	0.886334	0.393099	0.605513
sp|P02750|A2GL_HUMAN	ALGHLDLSGNR	+2y6	0.275375	0.978459	0.268387	0.903064
sp|P02750|A2GL_HUMAN	ALGHLDLSGNR	+2y5	0.869418	0.446261	0.0376394	0.572567
sp|P02750|A2GL_HUMAN	ALGHLDLSGNR	+2y9	0.369265	0.274165	0.83615	0.475111
sp|P02750|A2GL_HUMAN	DLLLPQPDLR	+2y6	0.539754	0.991072	0.153731	0.469673
sp|P02750|A2GL_HUMAN	DLLLPQPDLR	+2y7	0.375479	0.952143	0.148382	0.531491
sp|P02750|A2GL_HUMAN	DLLLPQPDLR	+2y8	0.790737	0.285179	0.211318	0.623729
sp|P02760|AMBP_HUMAN	ETLLQDFR	+2y4	0.308355	0.653444	0.0242212	0.00581447
sp|P02760|AMBP_HUMAN	ETLLQDFR	+2y5	0.368258	0.981641	0.0117037	0.00928505
sp|P02760|AMBP_HUMAN	ETLLQDFR	+2y6	0.533892	0.686437	0.0329498	0.0148205
sp|P02763|A1AG1_HUMAN	SDVVYTDWK	+2y5	0.347312	0.303721	0.0799464	0.106399
sp|P02763|A1AG1_HUMAN	SDVVYTDWK	+2y7	0.710109	0.440485	0.121623	0.0963455
sp|P02763|A1AG1_HUMAN	SDVVYTDWK	+2y6	0.554514	0.420612	0.176906	0.13686
sp|P02765|FETUA_HUMAN	HTLNQIDEVK	+2y8	0.0598646	0.06657	0.874398	0.508031
sp|P02765|FETUA_HUMAN	HTLNQIDEVK	+2y7	0.226226	0.0956884	0.664204	0.883441
sp|P02765|FETUA_HUMAN	HTLNQIDEVK	+2y3	0.0448514	0.289011	0.86386	0.389068
sp|P02768|ALBU_HUMAN	DLGEENFK	+2y6	0.0942218	0.13066	0.645939	0.471006
sp|P02768|ALBU_HUMAN	DLGEENFK	+2y4	0.0630232	0.209757	0.633354	0.27341
sp|P02768|ALBU_HUMAN	DLGEENFK	+2y5	0.0991892	0.428065	0.634312	0.193286
sp|P02768|ALBU_HUMAN	FQNALLVR	+2y6	0.0837775	0.207311	0.469313	0.326581
sp|P02768|ALBU_HUMAN	FQNALLVR	+2y5	0.0645975	0.213605	0.490875	0.258126
sp|P02768|ALBU_HUMAN	FQNALLVR	+2y4	0.072762	0.101343	0.601027	0.318587
sp|P02774|VTDB_HUMAN	VLEPTLK	+2y5	0.100056	0.204635	0.159158	0.94463
sp|P02774|VTDB_HUMAN	VLEPTLK	+2y4	0.0620275	0.320168	0.116394	0.835118
sp|P02774|VTDB_HUMAN	VLEPTLK	+2y6	0.0748696	0.186913	0.14336	0.925294
sp|P02774|VTDB_HUMAN	YTFELSR	+2y5	0.11217	0.221764	0.240239	0.915419
sp|P02774|VTDB_HUMAN	YTFELSR	+2y6	0.0827358	0.142601	0.27323	0.864838
sp|P02774|VTDB_HUMAN	YTFELSR	+2y4	0.0718879	0.143251	0.168979	0.849346
sp|P02787|TRFE_HUMAN	DGAGDVAFVK	+2y7	0.0431625	0.208266	0.370779	0.28787
sp|P02787|TRFE_HUMAN	DGAGDVAFVK	+2y5	0.0470354	0.0785327	0.694593	0.305171
sp|P02787|TRFE_HUMAN	DGAGDVAFVK	+2y4	0.0714788	0.056014	0.696315	0.513624
sp|P02787|TRFE_HUMAN	DGAGDVAFVK	+2y6	0.0949886	0.119938	0.791674	0.416122
sp|P02787|TRFE_HUMAN	DSAHGFLK	+2y6	0.188385	0.0465261	0.877023	0.886052
sp|P02787|TRFE_HUMAN	DSAHGFLK	+2y4	0.0628349	0.0890254	0.688178	0.351508
sp|P02787|TRFE_HUMAN	DSAHGFLK	+2y5	0.0332152	0.127556	0.504071	0.262154
sp|P02787|TRFE_HUMAN	EGYYGYTGAFR	+2y7	0.0984101	0.100352	0.478662	0.624783
sp|P02787|TRFE_HUMAN	EGYYGYTGAFR	+2y6	0.0688707	0.283224	0.329912	0.440459
sp|P02787|TRFE_HUMAN	EGYYGYTGAFR	+2y8	0.0717479	0.0499605	0.540151	0.582332
sp|P02787|TRFE_HUMAN	SASDLTWDNLK	+2y6	0.0589349	0.0455491	0.620977	0.454559
sp|P02787|TRFE_HUMAN	SASDLTWDNLK	+2y5	0.0821887	0.0530541	0.730665	0.527479
sp|P02787|TRFE_HUMAN	SASDLTWDNLK	+2y7	0.090791	0.148098	0.661612	0.540578
sp|P02790|HEMO_HUMAN	NFPSPVDAAFR	+2y9	0.0743353	0.193393	0.358495	0.729665
sp|P02790|HEMO_HUMAN	NFPSPVDAAFR	+2y7	0.0599602	0.271007	0.311397	0.639523
sp|P02790|HEMO_HUMAN	NFPSPVDAAFR	+2y8	0.0785489	0.230536	0.443212	0.653679
sp|P02790|HEMO_HUMAN	SGAQATWTELPWPHEK	+3y6	0.0740924	0.239619	0.373646	0.500683
sp|P02790|HEMO_HUMAN	SGAQATWTELPWPHEK	+3y4	0.0888868	0.301654	0.32721	0.541525
sp|P02790|HEMO_HUMAN	SGAQATWTELPWPHEK	+3y7	0.0738729	0.603537	0.276738	0.172775
sp|P03952|KLKB1_HUMAN	YSPGGTPTAIK	+2y9+2	0.159572	0.10602	0.0539869	0.177645
sp|P03952|KLKB1_HUMAN	YSPGGTPTAIK	+2y9	0.258041	0.245734	0.0192098	0.129732
sp|P03952|KLKB1_HUMAN	YSPGGTPTAIK	+2y7	0.122234	0.385438	0.244928	0.702073
sp|P03952|KLKB1_HUMAN	YSPGGTPTAIK	+2y8	0.142556	0.224727	0.0676286	0.306734
sp|P04003|C4BPA_HUMAN	EDVYVVGTVLR	+2y6	0.369049	0.151975	0.572137	0.549214
sp|P04003|C4BPA_HUMAN	EDVYVVGTVLR	+2y7	0.345892	0.132222	0.657406	0.547731
sp|P04003|C4BPA_HUMAN	EDVYVVGTVLR	+2y8	0.293622	0.156568	0.509541	0.617501
sp|P04004|VTNC_HUMAN	FEDGVLDPDYPR	+2y7	0.0866885	0.381163	0.552536	0.488508
sp|P04004|VTNC_HUMAN	FEDGVLDPDYPR	+2y5	0.0644397	0.121647	0.78425	0.522664
sp|P04004|VTNC_HUMAN	FEDGVLDPDYPR	+2y6	0.0796325	0.122279	0.800722	0.623188
sp|P04114|APOB_HUMAN	FPEVDVLTK	+2y8+2	0.519035	0.0991642	0.588057	0.619554
sp|P04114|APOB_HUMAN	FPEVDVLTK	+2y7	0.442087	0.188387	0.473062	0.694688
sp|P04114|APOB_HUMAN	FPEVDVLTK	+2y6	0.434541	0.133019	0.457998	0.758451
sp|P04114|APOB_HUMAN	GFEPTLEALFGK	+2y9+2	0.545819	0.0636733	0.85316	0.767426
sp|P04114|APOB_HUMAN	GFEPTLEALFGK	+2y9	0.521297	0.0415874	0.829825	0.728751
sp|P04114|APOB_HUMAN	GFEPTLEALFGK	+2y6	0.565614	0.0381548	0.963541	0.756965
sp|P04114|APOB_HUMAN	SVSLPSLDPASAK	+2y9	0.60532	0.179924	0.467251	0.569006
sp|P04114|APOB_HUMAN	SVSLPSLDPASAK	+2y5	0.499461	0.246684	0.370319	0.561689
sp|P04114|APOB_HUMAN	SVSLPSLDPASAK	+2y9+2	0.493018	0.182907	0.593176	0.638996
sp|P04114|APOB_HUMAN	TEVIPPLIENR	+2y7	0.551727	0.230181	0.48217	0.678469
sp|P04114|APOB_HUMAN	TEVIPPLIENR	+2y6	0.513787	0.0834695	0.431519	0.393329
sp|P04114|APOB_HUMAN	TEVIPPLIENR	+2y8	0.450964	0.0786413	0.683646	0.548512
sp|P04217|A1BG_HUMAN	HQFLLTGDTQGR	+3y6	0.0942976	0.13493	0.753009	0.542128
sp|P04217|A1BG_HUMAN	HQFLLTGDTQGR	+3y7	0.0901147	0.258841	0.808618	0.389836
sp|P04217|A1BG_HUMAN	HQFLLTGDTQGR	+2y7	0.153778	0.235349	0.751193	0.811841
sp|P04217|A1BG_HUMAN	HQFLLTGDTQGR	+3y7+2	0.0253739	0.123328	0.516673	0.474055
sp|P04217|A1BG_HUMAN	LLELTGPK	+2y6	0.0553169	0.187319	0.708368	0.23956
sp|P04217|A1BG_HUMAN	LLELTGPK	+2y7	0.0737599	0.210426	0.869441	0.257255
sp|P04217|A1BG_HUMAN	LLELTGPK	+2y5	0.0879899	0.218028	0.636978	0.311484
sp|P04217|A1BG_HUMAN	NGVAQEPVHLDSPAIK	+3y13+2	0.062398	0.176236	0.723284	0.432965
sp|P04217|A1BG_HUMAN	NGVAQEPVHLDSPAIK	+3y10+2	0.0948938	0.345286	0.745039	0.427768
sp|P04217|A1BG_HUMAN	NGVAQEPVHLDSPAIK	+3y12+2	0.0498469	0.18527	0.710232	0.294882
sp|P04275|VWF_HUMAN	ILAGPAGDSNVVK	+2y9	0.167401	0.258552	0.415744	0.0511611
sp|P04275|VWF_HUMAN	ILAGPAGDSNVVK	+2y7	0.538833	0.772656	0.574372	0.833012
sp|P04275|VWF_HUMAN	ILAGPAGDSNVVK	+2y11+2	0.0606164	#DIV/0!	0.0557059	0.243103
sp|P04278|SHBG_HUMAN	VVLSQGSK	+2y6	#DIV/0!	#DIV/0!	#DIV/0!	#DIV/0!
sp|P04278|SHBG_HUMAN	VVLSQGSK	+2y5	#DIV/0!	#DIV/0!	#DIV/0!	#DIV/0!
sp|P04278|SHBG_HUMAN	VVLSQGSK	+2y7	#DIV/0!	#DIV/0!	#DIV/0!	#DIV/0!
sp|P05155|IC1_HUMAN	GVTSVSQIFHSPDLAIR	+3y12+2	0.106255	0.128138	0.102124	0.60891
sp|P05155|IC1_HUMAN	GVTSVSQIFHSPDLAIR	+3y15+2	0.144917	0.102012	0.154414	0.548795
sp|P05155|IC1_HUMAN	GVTSVSQIFHSPDLAIR	+3y14+2	0.116929	0.205888	0.0935308	0.712215
sp|P05546|HEP2_HUMAN	QFPILLDFK	+2y7	0.0702102	0.163385	0.619078	0.372996
sp|P05546|HEP2_HUMAN	QFPILLDFK	+2y5	0.064455	0.137572	0.643337	0.34851
sp|P05546|HEP2_HUMAN	QFPILLDFK	+2y4	0.0568531	0.120632	0.594692	0.393807
sp|P05546|HEP2_HUMAN	SVNDLYIQK	+2y7	0.0820103	0.125858	0.516549	0.603231
sp|P05546|HEP2_HUMAN	SVNDLYIQK	+2y4	0.0746748	0.0544347	0.680436	0.56435
sp|P05546|HEP2_HUMAN	SVNDLYIQK	+2y5	0.0738606	0.634519	0.361667	0.548667
sp|P05546|HEP2_HUMAN	TLEAQLTPR	+2y7	0.0238624	0.277229	0.419698	0.284188
sp|P05546|HEP2_HUMAN	TLEAQLTPR	+2y5	0.0370277	0.0860835	0.734602	0.440625
sp|P05546|HEP2_HUMAN	TLEAQLTPR	+2y6	0.0547411	0.211837	0.696077	0.268221
sp|P06396|GELS_HUMAN	AGALNSNDAFVLK	+2y8	0.103633	0.260636	0.15975	0.891177
sp|P06396|GELS_HUMAN	AGALNSNDAFVLK	+2y7	0.161693	0.936127	0.14948	0.747513
sp|P06396|GELS_HUMAN	AGALNSNDAFVLK	+2y6	0.258731	0.709415	0.323386	0.810882
sp|P06396|GELS_HUMAN	TASDFITK	+2y6	0.137821	0.457675	0.511145	0.516069
sp|P06396|GELS_HUMAN	TASDFITK	+2y4	0.250005	0.416096	0.445635	0.912154
sp|P06396|GELS_HUMAN	TASDFITK	+2y7	0.124119	0.766639	0.169564	0.778601
sp|P06396|GELS_HUMAN	TGAQELLR	+2y5	0.689647	0.426546	0.64772	0.816821
sp|P06396|GELS_HUMAN	TGAQELLR	+2y4	0.308662	0.684369	0.948018	0.449443
sp|P06396|GELS_HUMAN	TGAQELLR	+2y6	0.281779	0.382754	0.901959	0.30693
sp|P06396|GELS_HUMAN	YIETDPANR	+2y7	0.147369	0.181088	0.300814	0.845663
sp|P06396|GELS_HUMAN	YIETDPANR	+2y4	0.156059	0.694788	0.172374	0.838415
sp|P06396|GELS_HUMAN	YIETDPANR	+2y6	0.13695	0.666055	0.283351	0.596627
sp|P06727|APOA4_HUMAN	ISASAEELR	+2y7	0.946334	0.294286	0.458641	0.0689865
sp|P06727|APOA4_HUMAN	ISASAEELR	+2y8	0.917048	0.254143	0.377444	0.0423837
sp|P06727|APOA4_HUMAN	ISASAEELR	+2y6	0.999502	0.258536	0.330026	0.0237433
sp|P06727|APOA4_HUMAN	LGEVNTYAGDLQK	+2y7	0.289541	0.239508	0.154584	0.158474
sp|P06727|APOA4_HUMAN	LGEVNTYAGDLQK	+2y5	0.946466	0.370454	0.678596	0.0872123
sp|P06727|APOA4_HUMAN	LGEVNTYAGDLQK	+2y6	0.494248	0.130393	0.634472	0.227943
sp|P06727|APOA4_HUMAN	LLPHANEVSQK	+3y9+2	0.692353	0.295194	0.42993	0.100908
sp|P06727|APOA4_HUMAN	LLPHANEVSQK	+3y8+2	0.898574	0.0612814	0.557595	0.0161909
sp|P06727|APOA4_HUMAN	LLPHANEVSQK	+3y7	0.911668	0.263502	0.498767	0.0947227
sp|P06727|APOA4_HUMAN	SLAPYAQDTQEK	+2y9+2	0.657232	0.292742	0.62997	0.141207
sp|P06727|APOA4_HUMAN	SLAPYAQDTQEK	+2y10+2	0.802201	0.132217	0.632299	0.0669481
sp|P06727|APOA4_HUMAN	SLAPYAQDTQEK	+2y7	0.612946	0.298024	0.796881	0.180267
sp|P08514|ITA2B_HUMAN	IVLLDVPVR	+2y7	0.231887	0.110518	0.853539	0.861543
sp|P08514|ITA2B_HUMAN	IVLLDVPVR	+2y5	0.901199	0.91784	0.074345	0.563497
sp|P08514|ITA2B_HUMAN	IVLLDVPVR	+2y6	0.665664	0.236753	0.78427	0.0183912
sp|P08603|CFAH_HUMAN	IDVHLVPDR	+3y3	0.0449	0.115718	0.341202	0.982213
sp|P08603|CFAH_HUMAN	IDVHLVPDR	+3y5	0.0426396	0.0563029	0.57971	0.989516
sp|P08603|CFAH_HUMAN	IDVHLVPDR	+3y4	0.0800856	0.0882135	0.377494	0.799414
sp|P08603|CFAH_HUMAN	SPDVINGSPISQK	+2y8	0.0629855	0.300443	0.33325	0.91693
sp|P08603|CFAH_HUMAN	SPDVINGSPISQK	+2y9	0.0475602	0.392202	0.320765	0.367361
sp|P08603|CFAH_HUMAN	SPDVINGSPISQK	+2y7	0.107195	0.256678	0.170766	0.679614
sp|P08603|CFAH_HUMAN	SSNLIILEEHLK	+2y7	0.0482598	0.190099	0.27248	0.64404
sp|P08603|CFAH_HUMAN	SSNLIILEEHLK	+2y5	0.0216292	0.0913816	0.855131	0.664741
sp|P08603|CFAH_HUMAN	SSNLIILEEHLK	+2y6	0.0582406	0.114977	0.241708	0.805127
sp|P08697|A2AP_HUMAN	DFLQSLK	+2y5	0.0352914	0.0974487	0.650559	0.397831
sp|P08697|A2AP_HUMAN	DFLQSLK	+2y4	0.0655047	0.206902	0.697215	0.656817
sp|P08697|A2AP_HUMAN	DFLQSLK	+2y3	0.0492047	0.173176	0.682774	0.113886
sp|P08697|A2AP_HUMAN	FDPSLTQR	+2y6	0.0181848	0.159198	0.438511	0.35524
sp|P08697|A2AP_HUMAN	FDPSLTQR	+2y5	0.024099	0.33184	0.375137	0.31201
sp|P08697|A2AP_HUMAN	FDPSLTQR	+2y4	0.0197225	0.239147	0.493595	0.220605
sp|P08697|A2AP_HUMAN	LGNQEPGGQTALK	+2y8	0.0265802	0.24224	0.569545	0.2709
sp|P08697|A2AP_HUMAN	LGNQEPGGQTALK	+2y7	0.0326662	0.424157	0.454635	0.279575
sp|P08697|A2AP_HUMAN	LGNQEPGGQTALK	+2y9	0.0184445	0.174222	0.634252	0.258962
sp|P09871|C1S_HUMAN	TNFDNDIALVR	+2y8	0.03128	0.0250712	0.203514	0.54341
sp|P09871|C1S_HUMAN	TNFDNDIALVR	+2y7	0.256134	0.190571	0.340876	0.448343
sp|P09871|C1S_HUMAN	TNFDNDIALVR	+2y5	0.0418359	0.578608	0.157668	0.613056
sp|P09871|C1S_HUMAN	TNFDNDIALVR	+2y6	0.214235	0.13081	0.235057	0.444982
sp|P0C0L4|CO4A_CO4B_HUMAN	DHAVDLIQK	+2y6	0.0780864	0.0801001	0.348588	0.651895
sp|P0C0L4|CO4A_CO4B_HUMAN	DHAVDLIQK	+2y7	0.221649	0.0371982	0.750506	0.599622
sp|P0C0L4|CO4A_CO4B_HUMAN	DHAVDLIQK	+2y5	0.333268	0.230545	0.574266	0.723591
sp|P0C0L5|CO4A_CO4B_HUMAN	VGDTLNLNLR	+2y5	0.162839	0.0434326	0.640918	0.782164
sp|P0C0L5|CO4A_CO4B_HUMAN	VGDTLNLNLR	+2y6	0.0968745	0.0732203	0.569601	0.981568
sp|P0C0L5|CO4A_CO4B_HUMAN	VGDTLNLNLR	+2y7	0.120631	0.0701125	0.86535	0.950838
sp|P10909|CLUS_HUMAN	EIQNAVNGVK	+2y7	0.103105	0.130529	0.522878	0.816246
sp|P10909|CLUS_HUMAN	EIQNAVNGVK	+2y5	0.431426	0.116897	0.6003	0.333895
sp|P10909|CLUS_HUMAN	EIQNAVNGVK	+2y6	0.373554	0.256288	0.567843	0.332613
sp|P10909|CLUS_HUMAN	IDSLLENDR	+2y5	0.112827	0.171677	0.58857	0.538855
sp|P10909|CLUS_HUMAN	IDSLLENDR	+2y7	0.123352	0.0969731	0.553247	0.824781
sp|P10909|CLUS_HUMAN	IDSLLENDR	+2y4	0.115249	0.137774	0.585098	0.615001
sp|P10909|CLUS_HUMAN	IDSLLENDR	+2y6	0.107075	0.507295	0.867789	0.178
sp|P10909|CLUS_HUMAN	TLLSNLEEAK	+2y8	0.14069	0.156278	0.651946	0.652555
sp|P10909|CLUS_HUMAN	TLLSNLEEAK	+2y7	0.146355	0.156406	0.594526	0.719314
sp|P10909|CLUS_HUMAN	TLLSNLEEAK	+2y6	0.114014	0.111888	0.574972	0.807298
sp|P19823|ITIH2_HUMAN	IYLQPGR	+2y5	0.0829414	0.115471	0.421596	0.558285
sp|P19823|ITIH2_HUMAN	IYLQPGR	+2y6	0.0517341	0.2743	0.340376	0.265648
sp|P19823|ITIH2_HUMAN	IYLQPGR	+2y4	0.035872	0.128268	0.509562	0.186232
sp|P19823|ITIH2_HUMAN	SLAPTAAAK	+2y6	0.125728	0.351184	0.611272	0.770377
sp|P19823|ITIH2_HUMAN	SLAPTAAAK	+2y7	0.200594	0.283933	0.243183	0.0867325
sp|P19823|ITIH2_HUMAN	SLAPTAAAK	+2y5	0.247482	0.178001	0.942593	0.116953
sp|P19827|ITIH1_HUMAN	AAISGENAGLVR	+2y9	0.225763	0.146595	0.702352	0.9204
sp|P19827|ITIH1_HUMAN	AAISGENAGLVR	+2y8	0.193443	0.0936251	0.578985	0.836326
sp|P19827|ITIH1_HUMAN	AAISGENAGLVR	+2y6	0.145295	0.135695	0.383826	0.914269
sp|P19827|ITIH1_HUMAN	VTYDVSR	+2y5	0.880536	0.939854	0.741452	0.48944
sp|P19827|ITIH1_HUMAN	VTYDVSR	+2y4	0.407523	0.160214	0.288749	0.39295
sp|P19827|ITIH1_HUMAN	VTYDVSR	+2y6	0.714679	0.662734	0.539727	0.571289
sp|P25311|ZA2G_HUMAN	YSLTYIYTGLSK	+2y8	0.0977691	0.507896	0.163137	0.53543
sp|P25311|ZA2G_HUMAN	YSLTYIYTGLSK	+2y5	0.404423	0.379254	0.640884	0.879146
sp|P25311|ZA2G_HUMAN	YSLTYIYTGLSK	+2y6	0.174716	0.12447	0.0315829	0.880139
sp|P25311|ZA2G_HUMAN	YSLTYIYTGLSK	+2y7	0.136782	0.271752	0.122871	0.183923
sp|P32119|PRDX2_HUMAN	LSEDYGVLK	+2y7	0.210716	0.951529	0.207713	0.76394
sp|P32119|PRDX2_HUMAN	LSEDYGVLK	+2y8	0.663455	0.999487	0.486245	0.606079
sp|P32119|PRDX2_HUMAN	LSEDYGVLK	+2y6	0.171367	0.494453	0.657738	0.335386
sp|P43652|AFAM_HUMAN	FLVNLVK	+2y5	0.104292	0.18891	0.904379	0.27275
sp|P43652|AFAM_HUMAN	FLVNLVK	+2y6	0.118735	0.448807	0.895014	0.155371
sp|P43652|AFAM_HUMAN	FLVNLVK	+2y4	0.202573	0.255958	0.920694	0.607572
sp|P43652|AFAM_HUMAN	IAPQLSTEELVSLGEK	+3y6	0.0948871	0.3127	0.889596	0.120275
sp|P43652|AFAM_HUMAN	IAPQLSTEELVSLGEK	+3y5	0.0833272	0.350006	0.831426	0.0858267
sp|P43652|AFAM_HUMAN	IAPQLSTEELVSLGEK	+3y7	0.0906895	0.448874	0.791512	0.0620649
sp|P51884|LUM_HUMAN	SLEDLQLTHNK	+2y8	0.112478	0.760109	0.785694	0.962703
sp|P51884|LUM_HUMAN	SLEDLQLTHNK	+2y6	0.847641	0.903804	0.805045	0.266525
sp|P51884|LUM_HUMAN	SLEDLQLTHNK	+2y7	0.51922	#DIV/0!	0.638845	0.18886
sp|P69905|HBA_HUMAN	FLASVSTVLTSK	+2y7	0.775009	0.724274	0.744946	0.77656
sp|P69905|HBA_HUMAN	FLASVSTVLTSK	+2y9	0.74131	0.77631	0.686234	0.687431
sp|P69905|HBA_HUMAN	FLASVSTVLTSK	+2y8	0.476957	0.426156	0.854965	0.558972
sp|P69905|HBA_HUMAN	VGAHAGEYGAEALER	+3y4	0.997474	0.29818	0.54869	0.359638
sp|P69905|HBA_HUMAN	VGAHAGEYGAEALER	+3y5	0.338994	0.76362	0.308624	0.790478
sp|P69905|HBA_HUMAN	VGAHAGEYGAEALER	+3y7	0.924188	0.359937	0.359747	0.78623
sp|Q14624|ITIH4_HUMAN	LALDNGGLAR	+2y7	0.223834	0.344093	0.457444	0.941642
sp|Q14624|ITIH4_HUMAN	LALDNGGLAR	+2y8	0.188993	0.193082	0.783853	0.802542
sp|Q14624|ITIH4_HUMAN	LALDNGGLAR	+2y6	0.256885	0.324887	0.706141	0.810205
1. Paired Student's t test was used to detect the differece of each transition between T1 and T0 for cases only. Protein names and Pepetide sequences are shown in column A and B
2. Paired Student's t test was used to detect the differece of each transition between T1 and T0 for controls only.
3. Student’s t-test was used to evaluate the difference of each transition in case and control at T0.
4. Student’s t-test was used to evaluate the difference of each transition in case and control at T1.
